# Engineering a Cell-Based Orthogonal Ubiquitin Transfer Cascade for Profiling the Substrates of RBR E3 Parkin

**DOI:** 10.1101/2024.09.14.613079

**Authors:** Shuai Fang, Li Zhou, Geng Chen, Xiaoyu Wang, In Ho Jeong, Savannah E Jacobs, Bradley R. Kossmann, Wei Wei, Jing Zhang, Geon H. Jeong, Ivaylo Ivanov, Angela M. Mabb, Hiroaki Kiyokawa, Bo Zhao, Jun Yin

## Abstract

The E3 ubiquitin (UB) ligase Parkin utilizes a Ring-Between-Ring (RBR) domain to mediate the transfer of UB to its substrates to regulate diverse cellular functions, including mitochondrial quality control, cell cycle progression, metabolism programming, and the establishment of synaptic functions. Mutations affecting the E3 ligase activity of Parkin are associated with cancer and Parkinson’s disease (PD). An essential role of Parkin is to synthesize UB chains on the surface of damaged mitochondria to initiate mitophagy. Still, it is not clear how Parkin carries out other biological functions through the ubiquitination of its downstream targets in the cell. We hypothesized that a comprehensive substrate profile of Parkin would facilitate the discovery of ubiquitination pathways underpinning its multifaceted roles in cell regulation and reveal mechanistic linkages between Parkin malfunction and disease development. Here, we used phage display to assemble an orthogonal ubiquitin transfer (OUT) cascade of Parkin that can exclusively deliver an engineered UB mutant (xUB) to Parkin and its substrates in living cells. We then generated a substrate profile of Parkin by purifying xUB-conjugated proteins from cells and identifying them by proteomics. The OUT screen identified Parkin substrates involved in DNA replication, protein translation, intracellular protein transport, and rhythmic regulation. Based on previous literature implicating alterations in membrane vesicle trafficking in PD, we verified Parkin-catalyzed ubiquitination of Rab GTPases (Rab1a, Rab5a, Rab5c, Rab7a, Rab8a, Rab10, an Rab13) as well as CDK5, with reconstituted ubiquitination reactions in vitro and in cells. We also found chemical-induced stimulation of mitophagy enhanced Parkin-mediated ubiquitination of Rab proteins. These findings demonstrate that the OUT cascade of Parkin can serve as an empowering tool for identifying Parkin substrates to elucidate its cellular functions.
