## Supplemental Table S2 for "Engineering a Cell-Based Orthogonal Ubiquitin Transfer Cascade for Profiling the Substrates of RBR E3 Parkin"

### Sheet: Table Description
Table Description
Supplemental Table 2. Assignment of potential substrates pf Parkin based on the calculation of the Log2[PSM ratio OUT/Control cells] and -Log10[P ] values.
The ratio of the average PSM for each protein purified from three independent repeats of OUT and control cell cultures was calculated as Log2[PSM ratio OUT/Control cells].
The P value for each protein was calculated based on the PSM values from three independent datasets from the OUT and control cells.
The data were used to plot the volcano plots in Figure 4C and supplemental Figure S4.
Verified substrates in this study were highlighted with a green background.

### Sheet: PSM ratio and -LogP
Accession	Description	GeneID	T1_PSMs	T2_PSMs	T3_PSMs	C1_PSMs	C2_PSMs	C3_PSMs	log_p_val	p_val	ctl_mean	tre_mean	Log2 [PSM ratio OUT/Control cells]	- Log10 [P]	initial_alias	converted_alias
Q13523	Serine/threonine-protein kinase PRP4 homolog OS=Homo sapiens OX=9606 GN=PRPF4B PE=1 SV=3	PRPF4B	3	5	3	0.01	2	0.01	1.24e-06	1.24e-06	0.673333	3.66667	2.44508	5.90655	PRPF4B	8899
Q7Z2T5	TRMT1-like protein OS=Homo sapiens OX=9606 GN=TRMT1L PE=1 SV=2	TRMT1L	3	3	2	1	1	0.01	2.79e-06	2.79e-06	0.67	2.66667	1.9928	5.55486	TRMT1L	81627
Q7Z406	Myosin-14 OS=Homo sapiens OX=9606 GN=MYH14 PE=1 SV=2	MYH14	2	3	2	0.01	1	0.01	2.8e-06	2.8e-06	0.34	2.33333	2.77879	5.5534	MYH14	79784
A0A1B0GTG2	Alpha-aminoadipic semialdehyde dehydrogenase OS=Homo sapiens OX=9606 GN=ALDH7A1 PE=1 SV=1	ALDH7A1	1	3	1	0.01	2	0.01	1.13e-05	1.13e-05	0.673333	1.66667	1.30757	4.94844	ALDH7A1	501
Q8IWX8	Calcium homeostasis endoplasmic reticulum protein OS=Homo sapiens OX=9606 GN=CHERP PE=1 SV=3	CHERP	2	1	1	1	0.01	0.01	1.13e-05	1.13e-05	0.34	1.33333	1.97143	4.94844	CHERP	10523
Q9UKN8	General transcription factor 3C polypeptide 4 OS=Homo sapiens OX=9606 GN=GTF3C4 PE=1 SV=2	GTF3C4	1	3	1	0.01	2	0.01	1.13e-05	1.13e-05	0.673333	1.66667	1.30757	4.94844	GTF3C4	9329
Q13547	Histone deacetylase 1 OS=Homo sapiens OX=9606 GN=HDAC1 PE=1 SV=1	HDAC1	1	2	1	0.01	1	0.01	1.13e-05	1.13e-05	0.34	1.33333	1.97143	4.94844	HDAC1	3065
Q92769	Histone deacetylase 2 OS=Homo sapiens OX=9606 GN=HDAC2 PE=1 SV=2	HDAC2	1	2	1	0.01	1	0.01	1.13e-05	1.13e-05	0.34	1.33333	1.97143	4.94844	HDAC2	3066
Q8WUM0	Nuclear pore complex protein Nup133 OS=Homo sapiens OX=9606 GN=NUP133 PE=1 SV=2	NUP133	1	2	1	0.01	1	0.01	1.13e-05	1.13e-05	0.34	1.33333	1.97143	4.94844	NUP133	55746
Q5JVF3	PCI domain-containing protein 2 OS=Homo sapiens OX=9606 GN=PCID2 PE=1 SV=2	PCID2	1	2	1	0.01	1	0.01	1.13e-05	1.13e-05	0.34	1.33333	1.97143	4.94844	PCID2	55795
E9PC52	Histone-binding protein RBBP7 OS=Homo sapiens OX=9606 GN=RBBP7 PE=1 SV=1	RBBP7	1	2	1	0.01	1	0.01	1.13e-05	1.13e-05	0.34	1.33333	1.97143	4.94844	RBBP7	5931
E9PRZ1	Protein SAAL1 OS=Homo sapiens OX=9606 GN=SAAL1 PE=1 SV=1	SAAL1	1	2	1	0.01	1	0.01	1.13e-05	1.13e-05	0.34	1.33333	1.97143	4.94844	SAAL1	113174
Q9UGP8	Translocation protein SEC63 homolog OS=Homo sapiens OX=9606 GN=SEC63 PE=1 SV=2	SEC63	1	2	1	0.01	1	0.01	1.13e-05	1.13e-05	0.34	1.33333	1.97143	4.94844	SEC63	11231
Q02978	Mitochondrial 2-oxoglutarate/malate carrier protein OS=Homo sapiens OX=9606 GN=SLC25A11 PE=1 SV=3	SLC25A11	1	1	2	0.01	0.01	1	1.13e-05	1.13e-05	0.34	1.33333	1.97143	4.94844	SLC25A11	8402
P19338	Nucleolin OS=Homo sapiens OX=9606 GN=NCL PE=1 SV=3	NCL	8	12	10	1	5	4	0.00249066	0.00249066	3.33333	10	1.58496	2.60368	NCL	4691
Q15393	Splicing factor 3B subunit 3 OS=Homo sapiens OX=9606 GN=SF3B3 PE=1 SV=4	SF3B3	8	10	6	2	3	0.01	0.00278929	0.00278929	1.67	8	2.26015	2.55451	SF3B3	23450
P35580	Myosin-10 OS=Homo sapiens OX=9606 GN=MYH10 PE=1 SV=3	MYH10	11	15	12	1	6	1	0.00331676	0.00331676	2.66667	12.6667	2.24793	2.47929	MYH10	4628
P49327	Fatty acid synthase OS=Homo sapiens OX=9606 GN=FASN PE=1 SV=3	FASN	16	16	13	2	5	0.01	0.00480843	0.00480843	2.33667	15	2.68244	2.318	FASN	2194
P42285	Exosome RNA helicase MTR4 OS=Homo sapiens OX=9606 GN=MTREX PE=1 SV=3	MTREX	6	5	6	1	1	1	0.00506332	0.00506332	1	5.66667	2.5025	2.29556	MTREX	23517
Q14204	Cytoplasmic dynein 1 heavy chain 1 OS=Homo sapiens OX=9606 GN=DYNC1H1 PE=1 SV=5	DYNC1H1	17	19	13	1	6	0.01	0.00508253	0.00508253	2.33667	16.3333	2.8053	2.29392	DYNC1H1	1778
Q06830	Peroxiredoxin-1 OS=Homo sapiens OX=9606 GN=PRDX1 PE=1 SV=1	PRDX1	5	8	6	2	4	2	0.0081634	0.0081634	2.66667	6.33333	1.24793	2.08813	PRDX1	5052
Q5SW79	Centrosomal protein of 170 kDa OS=Homo sapiens OX=9606 GN=CEP170 PE=1 SV=1	CEP170	3	7	4	0.01	3	0.01	0.00827453	0.00827453	1.00667	4.66667	2.21281	2.08226	CEP170	645455
P52701	DNA mismatch repair protein Msh6 OS=Homo sapiens OX=9606 GN=MSH6 PE=1 SV=2	MSH6	3	5	4	0.01	1	0.01	0.00827453	0.00827453	0.34	4	3.55639	2.08226	MSH6	2956
Q92499	ATP-dependent RNA helicase DDX1 OS=Homo sapiens OX=9606 GN=DDX1 PE=1 SV=2	DDX1	5	12	6	0.01	5	0.01	0.00924322	0.00924322	1.67333	7.66667	2.19587	2.03418	DDX1	1653
P48643	T-complex protein 1 subunit epsilon OS=Homo sapiens OX=9606 GN=CCT5 PE=1 SV=1	CCT5	3	5	4	0.01	2	0.01	0.00979491	0.00979491	0.673333	4	2.57061	2.009	CCT5	22948
P51149	Ras-related protein Rab-7a OS=Homo sapiens OX=9606 GN=RAB7A PE=1 SV=1	P51149_RAB7A	4	4	3	0.01	1	0.01	0.00979491	0.00979491	0.34	3.66667	3.43086	2.009	RAB7A	7879
O60841	Eukaryotic translation initiation factor 5B OS=Homo sapiens OX=9606 GN=EIF5B PE=1 SV=4	EIF5B	3	6	3	0.01	2	0.01	0.0100872	0.0100872	0.673333	4	2.57061	1.99623	EIF5B	9669
Q8NI27	THO complex subunit 2 OS=Homo sapiens OX=9606 GN=THOC2 PE=1 SV=2	THOC2	3	6	3	0.01	2	0.01	0.0100872	0.0100872	0.673333	4	2.57061	1.99623	THOC2	57187
P50990	T-complex protein 1 subunit theta OS=Homo sapiens OX=9606 GN=CCT8 PE=1 SV=4	CCT8	17	14	12	6	6	0.01	0.0132176	0.0132176	4.00333	14.3333	1.8401	1.87885	CCT8	10694
P04843	Dolichyl-diphosphooligosaccharide--protein glycosyltransferase subunit 1 OS=Homo sapiens OX=9606 GN=RPN1 PE=1 SV=1	RPN1	6	11	6	1	4	1	0.0135599	0.0135599	2	7.66667	1.9386	1.86774	RPN1	6184
P35579	Myosin-9 OS=Homo sapiens OX=9606 GN=MYH9 PE=1 SV=4	MYH9	13	26	20	1	12	2	0.0141564	0.0141564	5	19.6667	1.97575	1.84905	MYH9	4627
C9J4S4	Ras-related protein Rab-7a OS=Homo sapiens OX=9606 GN=RAB7A PE=1 SV=1	C9J4S4_RAB7A	3	3	3	0.01	1	0.01	0.0150445	0.0150445	0.34	3	3.14136	1.82262	RAB7A	7879
Q9NY93	Probable ATP-dependent RNA helicase DDX56 OS=Homo sapiens OX=9606 GN=DDX56 PE=1 SV=1	DDX56	3	4	3	0.01	2	0.01	0.0150445	0.0150445	0.673333	3.33333	2.30757	1.82262	DDX56	54606
E9PLL6	60S ribosomal protein L27a OS=Homo sapiens OX=9606 GN=RPL27A PE=1 SV=1	RPL27A	8	5	5	5	2	3	0.0152681	0.0152681	3.33333	6	0.847997	1.81622	RPL27A	6157
Q14684	Ribosomal RNA processing protein 1 homolog B OS=Homo sapiens OX=9606 GN=RRP1B PE=1 SV=3	RRP1B	5	8	4	2	6	1	0.0152681	0.0152681	3	5.66667	0.917538	1.81622	RRP1B	23076
P42166	Lamina-associated polypeptide 2, isoform alpha OS=Homo sapiens OX=9606 GN=TMPO PE=1 SV=2	TMPO	4	7	3	1	4	1	0.0152681	0.0152681	2	4.66667	1.22239	1.81622	TMPO	7112
Q9NZL9	Methionine adenosyltransferase 2 subunit beta OS=Homo sapiens OX=9606 GN=MAT2B PE=1 SV=1	MAT2B	3	3	2	0.01	0.01	0.01	0.0153806	0.0153806	0.01	2.66667	8.05889	1.81303	MAT2B	27430
A0A087WUC6	Signal peptidase complex subunit 2 OS=Homo sapiens OX=9606 GN=SPCS2 PE=1 SV=1	SPCS2	3	4	2	0.01	1	0.01	0.0154943	0.0154943	0.34	3	3.14136	1.80983	SPCS2	9789
A0A087WX41	Clathrin heavy chain 2 OS=Homo sapiens OX=9606 GN=CLTCL1 PE=1 SV=1	CLTCL1	12	8	9	1	1	0.01	0.0160771	0.0160771	0.67	9.66667	3.85079	1.79379	CLTCL1	8218
O60260	E3 ubiquitin-protein ligase parkin OS=Homo sapiens OX=9606 GN=PRKN PE=1 SV=2	PRKN	11	19	14	4	11	3	0.0186932	0.0186932	6	14.6667	1.28951	1.72832	PRKN	5071
Q9HC35	Echinoderm microtubule-associated protein-like 4 OS=Homo sapiens OX=9606 GN=EML4 PE=1 SV=3	EML4	2	3	3	0.01	1	0.01	0.0197229	0.0197229	0.34	2.66667	2.97143	1.70503	EML4	27436
F8VZX2	Poly(rC)-binding protein 2 OS=Homo sapiens OX=9606 GN=PCBP2 PE=1 SV=1	PCBP2	6	3	3	3	1	1	0.0198039	0.0198039	1.66667	4	1.26303	1.70325	PCBP2	5094
B5MCF9	Pescadillo homolog OS=Homo sapiens OX=9606 GN=PES1 PE=1 SV=1	PES1	3	5	4	1	3	1	0.0198039	0.0198039	1.66667	4	1.26303	1.70325	PES1	23481
P46781	40S ribosomal protein S9 OS=Homo sapiens OX=9606 GN=RPS9 PE=1 SV=3	RPS9	4	6	4	2	3	2	0.0198039	0.0198039	2.33333	4.66667	1	1.70325	RPS9	6203
O00571	ATP-dependent RNA helicase DDX3X OS=Homo sapiens OX=9606 GN=DDX3X PE=1 SV=3	DDX3X	2	3	2	0.01	0.01	0.01	0.0199697	0.0199697	0.01	2.33333	7.86625	1.69963	DDX3X	1654
P49773	Histidine triad nucleotide-binding protein 1 OS=Homo sapiens OX=9606 GN=HINT1 PE=1 SV=2	HINT1	2	3	2	0.01	0.01	0.01	0.0199697	0.0199697	0.01	2.33333	7.86625	1.69963	HINT1	3094
Q92945	Far upstream element-binding protein 2 OS=Homo sapiens OX=9606 GN=KHSRP PE=1 SV=4	KHSRP	2	3	2	0.01	0.01	0.01	0.0199697	0.0199697	0.01	2.33333	7.86625	1.69963	KHSRP	8570
P78527	DNA-dependent protein kinase catalytic subunit OS=Homo sapiens OX=9606 GN=PRKDC PE=1 SV=3	PRKDC	28	31	25	8	17	1	0.0218543	0.0218543	8.66667	28	1.69188	1.66046	PRKDC	5591
P46013	Proliferation marker protein Ki-67 OS=Homo sapiens OX=9606 GN=MKI67 PE=1 SV=2	MKI67	4	14	12	1	9	7	0.0228602	0.0228602	5.66667	10	0.819428	1.64092	MKI67	4288
Q14692	Ribosome biogenesis protein BMS1 homolog OS=Homo sapiens OX=9606 GN=BMS1 PE=1 SV=1	BMS1	3	11	5	0.01	6	0.01	0.0230395	0.0230395	2.00667	6.33333	1.65816	1.63753	BMS1	9790
Q9BQG0	Myb-binding protein 1A OS=Homo sapiens OX=9606 GN=MYBBP1A PE=1 SV=2	Q9BQG0_MYBBP1A	5	7	6	1	0.01	0.01	0.0232675	0.0232675	0.34	6	4.14136	1.63325	MYBBP1A	10514
Q00839	Heterogeneous nuclear ribonucleoprotein U OS=Homo sapiens OX=9606 GN=HNRNPU PE=1 SV=6	HNRNPU	11	14	9	5	10	2	0.0233755	0.0233755	5.66667	11.3333	1	1.63124	HNRNPU	3192
P11498	Pyruvate carboxylase, mitochondrial OS=Homo sapiens OX=9606 GN=PC PE=1 SV=2	PC	88	85	51	65	50	29	0.023664	0.023664	48	74.6667	0.63743	1.62591	PC	5091
P53396	ATP-citrate synthase OS=Homo sapiens OX=9606 GN=ACLY PE=1 SV=3	ACLY	12	11	8	2	5	1	0.0237044	0.0237044	2.66667	10.3333	1.9542	1.62517	ACLY	47
P06737	Glycogen phosphorylase, liver form OS=Homo sapiens OX=9606 GN=PYGL PE=1 SV=4	PYGL	12	8	7	7	4	0.01	0.0261224	0.0261224	3.67	9	1.29414	1.58299	PYGL	5836
P05165	Propionyl-CoA carboxylase alpha chain, mitochondrial OS=Homo sapiens OX=9606 GN=PCCA PE=1 SV=4	PCCA	62	90	82	42	63	46	0.0268908	0.0268908	50.3333	78	0.63196	1.5704	PCCA	5095
E9PKE3	Heat shock cognate 71 kDa protein OS=Homo sapiens OX=9606 GN=HSPA8 PE=1 SV=1	E9PKE3_HSPA8	27	31	37	4	13	5	0.0271854	0.0271854	7.33333	31.6667	2.11042	1.56566	HSPA8	3312
P11142	Heat shock cognate 71 kDa protein OS=Homo sapiens OX=9606 GN=HSPA8 PE=1 SV=1	P11142_HSPA8	30	34	41	4	14	5	0.0279337	0.0279337	7.66667	35	2.19068	1.55387	HSPA8	3312
A0A087WVQ6	Clathrin heavy chain OS=Homo sapiens OX=9606 GN=CLTC PE=1 SV=1	CLTC	62	43	69	4	7	2	0.0281966	0.0281966	4.33333	58	3.7425	1.5498	CLTC	1213
Q96RQ3	Methylcrotonoyl-CoA carboxylase subunit alpha, mitochondrial OS=Homo sapiens OX=9606 GN=MCCC1 PE=1 SV=3	MCCC1	34	44	18	17	25	8	0.0302349	0.0302349	16.6667	32	0.941106	1.51949	MCCC1	56922
P56192	Methionine--tRNA ligase, cytoplasmic OS=Homo sapiens OX=9606 GN=MARS1 PE=1 SV=2	MARS1	5	4	3	0.01	1	0.01	0.0314636	0.0314636	0.34	4	3.55639	1.50219	MARS1	4141
P39023	60S ribosomal protein L3 OS=Homo sapiens OX=9606 GN=RPL3 PE=1 SV=2	RPL3	8	8	6	3	5	3	0.031504	0.031504	3.66667	7.33333	1	1.50163	RPL3	6122
Q04917	14-3-3 protein eta OS=Homo sapiens OX=9606 GN=YWHAH PE=1 SV=4	YWHAH	4	5	6	1	2	1	0.031504	0.031504	1.33333	5	1.90689	1.50163	YWHAH	7533
Q99460	26S proteasome non-ATPase regulatory subunit 1 OS=Homo sapiens OX=9606 GN=PSMD1 PE=1 SV=2	PSMD1	7	9	6	4	4	0.01	0.0337704	0.0337704	2.67	7.33333	1.45763	1.47146	PSMD1	5707
Q15424	Scaffold attachment factor B1 OS=Homo sapiens OX=9606 GN=SAFB PE=1 SV=4	SAFB	4	13	6	1	8	0.01	0.0337704	0.0337704	3.00333	7.66667	1.35203	1.47146	SAFB	6294
Q14137	Ribosome biogenesis protein BOP1 OS=Homo sapiens OX=9606 GN=BOP1 PE=1 SV=2	BOP1	7	4	5	1	1	0.01	0.0339087	0.0339087	0.67	5.33333	2.9928	1.46969	BOP1	23246
A0A0D9SGE8	PHD finger protein 6 OS=Homo sapiens OX=9606 GN=PHF6 PE=1 SV=1	PHF6	5	10	5	0.01	4	2	0.0339087	0.0339087	2.00333	6.66667	1.73456	1.46969	PHF6	84295
J3KTA4	Probable ATP-dependent RNA helicase DDX5 OS=Homo sapiens OX=9606 GN=DDX5 PE=1 SV=1	DDX5	4	5	4	2	2	0.01	0.0348403	0.0348403	1.33667	4.33333	1.69684	1.45792	DDX5	1655
P25205	DNA replication licensing factor MCM3 OS=Homo sapiens OX=9606 GN=MCM3 PE=1 SV=3	MCM3	3	5	4	1	2	0.01	0.0348403	0.0348403	1.00333	4	1.9952	1.45792	MCM3	4172
A8MXP9	Matrin-3 OS=Homo sapiens OX=9606 GN=MATR3 PE=1 SV=1	MATR3	4	4	6	1	2	2	0.0350987	0.0350987	1.66667	4.66667	1.48543	1.45471	MATR3	9782
P62701	40S ribosomal protein S4, X isoform OS=Homo sapiens OX=9606 GN=RPS4X PE=1 SV=2	RPS4X	7	11	6	3	9	3	0.0350987	0.0350987	5	8	0.678072	1.45471	RPS4X	6191
F5H5D3	Tubulin alpha chain OS=Homo sapiens OX=9606 GN=TUBA1C PE=1 SV=1	TUBA1C	15	12	12	9	8	4	0.0350987	0.0350987	7	13	0.893085	1.45471	TUBA1C	84790
P31946	14-3-3 protein beta/alpha OS=Homo sapiens OX=9606 GN=YWHAB PE=1 SV=3	YWHAB	3	5	6	1	2	2	0.0350987	0.0350987	1.66667	4.66667	1.48543	1.45471	YWHAB	7529
Q14008	Cytoskeleton-associated protein 5 OS=Homo sapiens OX=9606 GN=CKAP5 PE=1 SV=3	CKAP5	3	7	6	0.01	5	2	0.0351739	0.0351739	2.33667	5.33333	1.19059	1.45378	CKAP5	9793
J3KN16	Proteasome adapter and scaffold protein ECM29 OS=Homo sapiens OX=9606 GN=ECPAS PE=1 SV=1	ECPAS	2	4	3	0.01	0.01	0.01	0.0353216	0.0353216	0.01	3	8.22882	1.45196	ECPAS	23392
Q9P2J5	Leucine--tRNA ligase, cytoplasmic OS=Homo sapiens OX=9606 GN=LARS1 PE=1 SV=2	LARS1	2	4	3	0.01	0.01	0.01	0.0353216	0.0353216	0.01	3	8.22882	1.45196	LARS1	51520
P17066	Heat shock 70 kDa protein 6 OS=Homo sapiens OX=9606 GN=HSPA6 PE=1 SV=2	HSPA6	14	17	20	4	6	2	0.0354922	0.0354922	4	17	2.08746	1.44987	HSPA6	3310
Q9BVP2	Guanine nucleotide-binding protein-like 3 OS=Homo sapiens OX=9606 GN=GNL3 PE=1 SV=2	GNL3	5	8	2	2	4	0.01	0.0355071	0.0355071	2.00333	5	1.31953	1.44968	GNL3	26354
A0A2R8Y6G6	Alpha-enolase OS=Homo sapiens OX=9606 GN=ENO1 PE=1 SV=1	A0A2R8Y6G6_ENO1	10	8	10	3	3	0.01	0.0369705	0.0369705	2.00333	9.33333	2.21999	1.43214	ENO1	2023
P06733	Alpha-enolase OS=Homo sapiens OX=9606 GN=ENO1 PE=1 SV=2	P06733_ENO1	10	9	10	3	4	0.01	0.0369705	0.0369705	2.33667	9.66667	2.04857	1.43214	ENO1	2023
Q99714	3-hydroxyacyl-CoA dehydrogenase type-2 OS=Homo sapiens OX=9606 GN=HSD17B10 PE=1 SV=3	HSD17B10	2	2	2	0.01	1	0.01	0.0373212	0.0373212	0.34	2	2.55639	1.42804	HSD17B10	3028
Q7Z3K3	Pogo transposable element with ZNF domain OS=Homo sapiens OX=9606 GN=POGZ PE=1 SV=2	POGZ	2	3	2	0.01	2	0.01	0.0373212	0.0373212	0.673333	2.33333	1.793	1.42804	POGZ	23126
P51572	B-cell receptor-associated protein 31 OS=Homo sapiens OX=9606 GN=BCAP31 PE=1 SV=3	BCAP31	4	5	4	0.01	3	0.01	0.0375355	0.0375355	1.00667	4.33333	2.10589	1.42556	BCAP31	10134
Q96ST3	Paired amphipathic helix protein Sin3a OS=Homo sapiens OX=9606 GN=SIN3A PE=1 SV=2	SIN3A	4	3	4	0.01	1	0.01	0.0375355	0.0375355	0.34	3.66667	3.43086	1.42556	SIN3A	25942
Q8WYA6	Beta-catenin-like protein 1 OS=Homo sapiens OX=9606 GN=CTNNBL1 PE=1 SV=1	CTNNBL1	2	2	3	0.01	1	1	0.0375382	0.0375382	0.67	2.33333	1.80016	1.42553	CTNNBL1	56259
E9PKG1	Protein arginine N-methyltransferase 1 OS=Homo sapiens OX=9606 GN=PRMT1 PE=1 SV=1	PRMT1	4	3	2	2	2	0.01	0.0375382	0.0375382	1.33667	3	1.16632	1.42553	PRMT1	3276
A0A024R326	60S ribosomal protein L29 OS=Homo sapiens OX=9606 GN=RPL29 PE=1 SV=1	RPL29	2	4	2	1	2	0.01	0.0375382	0.0375382	1.00333	2.66667	1.41024	1.42553	RPL29	6159
Q00325	Phosphate carrier protein, mitochondrial OS=Homo sapiens OX=9606 GN=SLC25A3 PE=1 SV=2	SLC25A3	2	3	2	1	1	0.01	0.0375382	0.0375382	0.67	2.33333	1.80016	1.42553	SLC25A3	5250
P17987	T-complex protein 1 subunit alpha OS=Homo sapiens OX=9606 GN=TCP1 PE=1 SV=1	TCP1	7	11	7	3	7	0.01	0.0375595	0.0375595	3.33667	8.33333	1.32049	1.42528	TCP1	6950
I3L1L3	Myb-binding protein 1A (Fragment) OS=Homo sapiens OX=9606 GN=MYBBP1A PE=1 SV=1	I3L1L3_MYBBP1A	4	6	6	1	0.01	0.01	0.0376069	0.0376069	0.34	5.33333	3.97143	1.42473	MYBBP1A	10514
O15042	U2 snRNP-associated SURP motif-containing protein OS=Homo sapiens OX=9606 GN=U2SURP PE=1 SV=2	U2SURP	4	6	5	0.01	4	1	0.0376433	0.0376433	1.67	5	1.58208	1.42431	U2SURP	23350
P04406	Glyceraldehyde-3-phosphate dehydrogenase OS=Homo sapiens OX=9606 GN=GAPDH PE=1 SV=3	GAPDH	13	15	10	5	11	2	0.0377496	0.0377496	6	12.6667	1.078	1.42309	GAPDH	2597
O94906	Pre-mRNA-processing factor 6 OS=Homo sapiens OX=9606 GN=PRPF6 PE=1 SV=1	PRPF6	2	4	5	0.01	0.01	1	0.0380722	0.0380722	0.34	3.66667	3.43086	1.41939	PRPF6	24148
Q13200	26S proteasome non-ATPase regulatory subunit 2 OS=Homo sapiens OX=9606 GN=PSMD2 PE=1 SV=3	PSMD2	4	6	2	0.01	2	0.01	0.0380722	0.0380722	0.673333	4	2.57061	1.41939	PSMD2	5708
F8VTV8	Cyclin-dependent kinase 4 OS=Homo sapiens OX=9606 GN=CDK4 PE=1 SV=1	CDK4	2	2	1	0.01	0.01	0.01	0.0381808	0.0381808	0.01	1.66667	7.38082	1.41815	CDK4	1019
Q8N684	Cleavage and polyadenylation specificity factor subunit 7 OS=Homo sapiens OX=9606 GN=CPSF7 PE=1 SV=1	CPSF7	1	2	2	0.01	0.01	0.01	0.0381808	0.0381808	0.01	1.66667	7.38082	1.41815	CPSF7	79869
P69905	Hemoglobin subunit alpha OS=Homo sapiens OX=9606 GN=HBA1 PE=1 SV=2	HBA1	2	2	1	0.01	0.01	0.01	0.0381808	0.0381808	0.01	1.66667	7.38082	1.41815	HBA1	3040
P50053-2	Isoform A of Ketohexokinase OS=Homo sapiens OX=9606 GN=KHK	KHK	1	2	2	0.01	0.01	0.01	0.0381808	0.0381808	0.01	1.66667	7.38082	1.41815	KHK	3795
E7EVL6	Replication initiator 1 (Fragment) OS=Homo sapiens OX=9606 GN=REPIN1 PE=1 SV=1	REPIN1	1	2	2	0.01	0.01	0.01	0.0381808	0.0381808	0.01	1.66667	7.38082	1.41815	REPIN1	29803
Q99986	Serine/threonine-protein kinase VRK1 OS=Homo sapiens OX=9606 GN=VRK1 PE=1 SV=1	VRK1	2	1	2	0.01	0.01	0.01	0.0381808	0.0381808	0.01	1.66667	7.38082	1.41815	VRK1	7443
P46063	ATP-dependent DNA helicase Q1 OS=Homo sapiens OX=9606 GN=RECQL PE=1 SV=3	RECQL	1	3	2	0.01	1	0.01	0.0383986	0.0383986	0.34	2	2.55639	1.41568	RECQL	5965
O75396	Vesicle-trafficking protein SEC22b OS=Homo sapiens OX=9606 GN=SEC22B PE=1 SV=4	SEC22B	2	4	1	0.01	2	0.01	0.0383986	0.0383986	0.673333	2.33333	1.793	1.41568	SEC22B	9554
Q14697	Neutral alpha-glucosidase AB OS=Homo sapiens OX=9606 GN=GANAB PE=1 SV=3	GANAB	3	3	1	1	1	0.01	0.0386106	0.0386106	0.67	2.33333	1.80016	1.41329	GANAB	23193
A0A0G2JIW1	Heat shock 70 kDa protein 1B OS=Homo sapiens OX=9606 GN=HSPA1B PE=1 SV=1	HSPA1B	35	25	41	6	8	5	0.0388131	0.0388131	6.33333	33.6667	2.41028	1.41102	HSPA1B	3304
P34931	Heat shock 70 kDa protein 1-like OS=Homo sapiens OX=9606 GN=HSPA1L PE=1 SV=2	HSPA1L	20	18	25	4	6	1	0.0390123	0.0390123	3.66667	21	2.51785	1.4088	HSPA1L	3305
P11388	DNA topoisomerase 2-alpha OS=Homo sapiens OX=9606 GN=TOP2A PE=1 SV=3	TOP2A	12	14	15	2	8	2	0.0412896	0.0412896	4	13.6667	1.77259	1.38416	TOP2A	7153
P00338	L-lactate dehydrogenase A chain OS=Homo sapiens OX=9606 GN=LDHA PE=1 SV=2	LDHA	22	13	13	14	9	4	0.0444669	0.0444669	9	16	0.830075	1.35196	LDHA	3939
P55060	Exportin-2 OS=Homo sapiens OX=9606 GN=CSE1L PE=1 SV=3	CSE1L	14	5	9	9	2	2	0.0494136	0.0494136	4.33333	9.33333	1.10692	1.30615	CSE1L	1434
F8W7C6	60S ribosomal protein L10 OS=Homo sapiens OX=9606 GN=RPL10 PE=1 SV=2	RPL10	3	7	5	1	3	0.01	0.0530797	0.0530797	1.33667	5	1.90329	1.27507	RPL10	6134
A0A0C4DGH5	Cullin-associated NEDD8-dissociated protein 1 (Fragment) OS=Homo sapiens OX=9606 GN=CAND1 PE=1 SV=1	CAND1	15	8	9	5	4	1	0.0532707	0.0532707	3.33333	10.6667	1.67807	1.27351	CAND1	55832
A0A3B3IU89	Coatomer subunit alpha (Fragment) OS=Homo sapiens OX=9606 GN=COPA PE=1 SV=1	COPA	8	5	7	4	3	2	0.0532707	0.0532707	3	6.66667	1.152	1.27351	COPA	1314
Q13098	COP9 signalosome complex subunit 1 OS=Homo sapiens OX=9606 GN=GPS1 PE=1 SV=4	GPS1	2	7	6	0.01	3	1	0.0537118	0.0537118	1.33667	5	1.90329	1.26993	GPS1	2873
A0A384ME17	Elongation factor Tu OS=Homo sapiens OX=9606 GN=TUFM PE=1 SV=1	TUFM	2	7	5	0.01	2	1	0.0537118	0.0537118	1.00333	4.66667	2.21759	1.26993	TUFM	7284
A0A087WY61	Nuclear mitotic apparatus protein 1 OS=Homo sapiens OX=9606 GN=NUMA1 PE=1 SV=1	NUMA1	21	52	53	0.01	7	0.01	0.0540612	0.0540612	2.34	42	4.16581	1.26711	NUMA1	4926
Q14152	Eukaryotic translation initiation factor 3 subunit A OS=Homo sapiens OX=9606 GN=EIF3A PE=1 SV=1	EIF3A	10	13	15	2	8	3	0.0544132	0.0544132	4.33333	12.6667	1.54749	1.2643	EIF3A	8661
F8WEF0	Bifunctional purine biosynthesis protein PURH OS=Homo sapiens OX=9606 GN=ATIC PE=1 SV=1	ATIC	2	2	2	0.01	1	1	0.0564053	0.0564053	0.67	2	1.57777	1.24868	ATIC	471
Q9NSD9	Phenylalanine--tRNA ligase beta subunit OS=Homo sapiens OX=9606 GN=FARSB PE=1 SV=3	FARSB	3	2	2	2	0.01	1	0.0564053	0.0564053	1.00333	2.33333	1.21759	1.24868	FARSB	10056
D6R9Z1	Receptor of-activated protein C kinase 1 (Fragment) OS=Homo sapiens OX=9606 GN=RACK1 PE=1 SV=8	RACK1	4	3	2	3	2	0.01	0.0564053	0.0564053	1.67	3	0.845114	1.24868	RACK1	10399
A0A2R8Y811	40S ribosomal protein S14 (Fragment) OS=Homo sapiens OX=9606 GN=RPS14 PE=1 SV=1	RPS14	2	2	2	1	0.01	1	0.0564053	0.0564053	0.67	2	1.57777	1.24868	RPS14	6208
O75643	U5 small nuclear ribonucleoprotein 200 kDa helicase OS=Homo sapiens OX=9606 GN=SNRNP200 PE=1 SV=2	SNRNP200	33	17	29	13	6	1	0.0570555	0.0570555	6.66667	26.3333	1.98185	1.2437	SNRNP200	23020
O75390	Citrate synthase, mitochondrial OS=Homo sapiens OX=9606 GN=CS PE=1 SV=2	CS	3	6	3	1	2	1	0.057191	0.057191	1.33333	4	1.58496	1.24267	CS	1431
Q9P035	Very-long-chain (3R)-3-hydroxyacyl-CoA dehydratase 3 OS=Homo sapiens OX=9606 GN=HACD3 PE=1 SV=2	HACD3	6	3	3	2	1	1	0.057191	0.057191	1.33333	4	1.58496	1.24267	HACD3	51495
Q15046	Lysine--tRNA ligase OS=Homo sapiens OX=9606 GN=KARS1 PE=1 SV=3	KARS1	3	6	5	1	4	1	0.057191	0.057191	2	4.66667	1.22239	1.24267	KARS1	3735
Q14739	Delta(14)-sterol reductase LBR OS=Homo sapiens OX=9606 GN=LBR PE=1 SV=2	LBR	4	4	2	2	3	1	0.057191	0.057191	2	3.33333	0.736966	1.24267	LBR	3930
P30153	Serine/threonine-protein phosphatase 2A 65 kDa regulatory subunit A alpha isoform OS=Homo sapiens OX=9606 GN=PPP2R1A PE=1 SV=4	PPP2R1A	5	4	2	3	3	1	0.057191	0.057191	2.33333	3.66667	0.652077	1.24267	PPP2R1A	5518
P62241	40S ribosomal protein S8 OS=Homo sapiens OX=9606 GN=RPS8 PE=1 SV=2	RPS8	9	10	7	3	7	4	0.057191	0.057191	4.66667	8.66667	0.893085	1.24267	RPS8	6202
Q9NPD8	Ubiquitin-conjugating enzyme E2 T OS=Homo sapiens OX=9606 GN=UBE2T PE=1 SV=1	UBE2T	7	5	7	3	3	5	0.057191	0.057191	3.66667	6.33333	0.788496	1.24267	UBE2T	29089
P43246	DNA mismatch repair protein Msh2 OS=Homo sapiens OX=9606 GN=MSH2 PE=1 SV=1	MSH2	5	6	3	2	0.01	0.01	0.0571914	0.0571914	0.673333	4.66667	2.793	1.24267	MSH2	4436
E7EX73	Eukaryotic translation initiation factor 4 gamma 1 OS=Homo sapiens OX=9606 GN=EIF4G1 PE=1 SV=1	EIF4G1	2	6	4	0.01	4	0.01	0.0571919	0.0571919	1.34	4	1.57777	1.24267	EIF4G1	1981
O43776	Asparagine--tRNA ligase, cytoplasmic OS=Homo sapiens OX=9606 GN=NARS1 PE=1 SV=1	NARS1	4	2	4	2	0.01	0.01	0.0571919	0.0571919	0.673333	3.33333	2.30757	1.24267	NARS1	4677
A0A087WUL9	26S proteasome non-ATPase regulatory subunit 13 OS=Homo sapiens OX=9606 GN=PSMD13 PE=1 SV=1	PSMD13	2	3	4	0.01	1	0.01	0.0571919	0.0571919	0.34	3	3.14136	1.24267	PSMD13	5719
O14646	Chromodomain-helicase-DNA-binding protein 1 OS=Homo sapiens OX=9606 GN=CHD1 PE=1 SV=2	CHD1	2	3	1	0.01	2	0.01	0.0571949	0.0571949	0.673333	2	1.57061	1.24264	CHD1	1105
P56545	C-terminal-binding protein 2 OS=Homo sapiens OX=9606 GN=CTBP2 PE=1 SV=1	CTBP2	1	2	2	0.01	1	0.01	0.0571949	0.0571949	0.34	1.66667	2.29336	1.24264	CTBP2	1488
E7EUI8	Glucose-6-phosphate 1-dehydrogenase (Fragment) OS=Homo sapiens OX=9606 GN=G6PD PE=1 SV=8	G6PD	2	2	1	0.01	1	0.01	0.0571949	0.0571949	0.34	1.66667	2.29336	1.24264	G6PD	2539
P00492	Hypoxanthine-guanine phosphoribosyltransferase OS=Homo sapiens OX=9606 GN=HPRT1 PE=1 SV=2	HPRT1	1	2	2	0.01	1	0.01	0.0571949	0.0571949	0.34	1.66667	2.29336	1.24264	HPRT1	3251
P27816	Microtubule-associated protein 4 OS=Homo sapiens OX=9606 GN=MAP4 PE=1 SV=3	MAP4	1	3	2	0.01	2	0.01	0.0571949	0.0571949	0.673333	2	1.57061	1.24264	MAP4	4134
Q14CX7	N-alpha-acetyltransferase 25, NatB auxiliary subunit OS=Homo sapiens OX=9606 GN=NAA25 PE=1 SV=1	NAA25	1	2	2	0.01	1	0.01	0.0571949	0.0571949	0.34	1.66667	2.29336	1.24264	NAA25	80018
O15381	Nuclear valosin-containing protein-like OS=Homo sapiens OX=9606 GN=NVL PE=1 SV=1	NVL	1	2	2	0.01	1	0.01	0.0571949	0.0571949	0.34	1.66667	2.29336	1.24264	NVL	4931
P04181	Ornithine aminotransferase, mitochondrial OS=Homo sapiens OX=9606 GN=OAT PE=1 SV=1	OAT	1	2	2	0.01	1	0.01	0.0571949	0.0571949	0.34	1.66667	2.29336	1.24264	OAT	4942
P08237	ATP-dependent 6-phosphofructokinase, muscle type OS=Homo sapiens OX=9606 GN=PFKM PE=1 SV=2	PFKM	2	1	2	0.01	0.01	1	0.0571949	0.0571949	0.34	1.66667	2.29336	1.24264	PFKM	5213
O00487	26S proteasome non-ATPase regulatory subunit 14 OS=Homo sapiens OX=9606 GN=PSMD14 PE=1 SV=1	PSMD14	1	2	2	0.01	1	0.01	0.0571949	0.0571949	0.34	1.66667	2.29336	1.24264	PSMD14	10213
A0A087WTV2	Proteasome activator complex subunit 3 OS=Homo sapiens OX=9606 GN=PSME3 PE=1 SV=1	PSME3	2	2	1	0.01	1	0.01	0.0571949	0.0571949	0.34	1.66667	2.29336	1.24264	PSME3	10197
Q00796	Sorbitol dehydrogenase OS=Homo sapiens OX=9606 GN=SORD PE=1 SV=4	SORD	2	2	1	0.01	1	0.01	0.0571949	0.0571949	0.34	1.66667	2.29336	1.24264	SORD	6652
Q9UHB9	Signal recognition particle subunit SRP68 OS=Homo sapiens OX=9606 GN=SRP68 PE=1 SV=2	SRP68	2	5	1	0.01	4	0.01	0.0571949	0.0571949	1.34	2.66667	0.992804	1.24264	SRP68	6730
J3KR97	Tubulin-specific chaperone D OS=Homo sapiens OX=9606 GN=TBCD PE=1 SV=1	TBCD	2	2	1	0.01	1	0.01	0.0571949	0.0571949	0.34	1.66667	2.29336	1.24264	TBCD	6904
O95292	Vesicle-associated membrane protein-associated protein B/C OS=Homo sapiens OX=9606 GN=VAPB PE=1 SV=3	VAPB	2	2	1	0.01	1	0.01	0.0571949	0.0571949	0.34	1.66667	2.29336	1.24264	VAPB	9217
Q9H0D6	5'-3' exoribonuclease 2 OS=Homo sapiens OX=9606 GN=XRN2 PE=1 SV=1	XRN2	1	2	2	0.01	0.01	1	0.0571949	0.0571949	0.34	1.66667	2.29336	1.24264	XRN2	22803
O14617	AP-3 complex subunit delta-1 OS=Homo sapiens OX=9606 GN=AP3D1 PE=1 SV=1	AP3D1	3	3	6	0.01	0.01	0.01	0.0574537	0.0574537	0.01	4	8.64386	1.24068	AP3D1	8943
Q14566	DNA replication licensing factor MCM6 OS=Homo sapiens OX=9606 GN=MCM6 PE=1 SV=1	MCM6	5	2	5	0.01	0.01	0.01	0.0574537	0.0574537	0.01	4	8.64386	1.24068	MCM6	4175
Q92621	Nuclear pore complex protein Nup205 OS=Homo sapiens OX=9606 GN=NUP205 PE=1 SV=3	NUP205	3	3	6	0.01	0.01	0.01	0.0574537	0.0574537	0.01	4	8.64386	1.24068	NUP205	23165
Q01433	AMP deaminase 2 OS=Homo sapiens OX=9606 GN=AMPD2 PE=1 SV=2	AMPD2	2	5	2	0.01	1	0.01	0.0579806	0.0579806	0.34	3	3.14136	1.23672	AMPD2	271
Q08554	Desmocollin-1 OS=Homo sapiens OX=9606 GN=DSC1 PE=1 SV=2	DSC1	1	6	4	0.01	5	2	0.0579845	0.0579845	2.33667	3.66667	0.650017	1.23669	DSC1	1823
P40938	Replication factor C subunit 3 OS=Homo sapiens OX=9606 GN=RFC3 PE=1 SV=2	RFC3	1	3	3	0.01	2	1	0.0579845	0.0579845	1.00333	2.33333	1.21759	1.23669	RFC3	5983
D3YTB1	60S ribosomal protein L32 (Fragment) OS=Homo sapiens OX=9606 GN=RPL32 PE=1 SV=1	RPL32	1	3	3	0.01	2	1	0.0579845	0.0579845	1.00333	2.33333	1.21759	1.23669	RPL32	6161
H0YCG1	Splicing factor 3B subunit 2 (Fragment) OS=Homo sapiens OX=9606 GN=SF3B2 PE=1 SV=1	SF3B2	1	4	2	0.01	2	1	0.0579845	0.0579845	1.00333	2.33333	1.21759	1.23669	SF3B2	10992
Q9NRG9	Aladin OS=Homo sapiens OX=9606 GN=AAAS PE=1 SV=1	AAAS	2	1	1	0.01	0.01	0.01	0.0579846	0.0579846	0.01	1.33333	7.05889	1.23669	AAAS	8086
P61158	Actin-related protein 3 OS=Homo sapiens OX=9606 GN=ACTR3 PE=1 SV=3	ACTR3	1	2	1	0.01	0.01	0.01	0.0579846	0.0579846	0.01	1.33333	7.05889	1.23669	ACTR3	10096
E9PMH2	Peptidylprolyl isomerase (Fragment) OS=Homo sapiens OX=9606 GN=AIP PE=1 SV=2	AIP	1	2	1	0.01	0.01	0.01	0.0579846	0.0579846	0.01	1.33333	7.05889	1.23669	AIP	9049
V9GYM8	Rho guanine nucleotide exchange factor 2 OS=Homo sapiens OX=9606 GN=ARHGEF2 PE=1 SV=1	ARHGEF2	1	2	1	0.01	0.01	0.01	0.0579846	0.0579846	0.01	1.33333	7.05889	1.23669	ARHGEF2	9181
Q00535	Cyclin-dependent-like kinase 5 OS=Homo sapiens OX=9606 GN=CDK5 PE=1 SV=3	CDK5	1	2	1	0.01	0.01	0.01	0.0579846	0.0579846	0.01	1.33333	7.05889	1.23669	CDK5	1020
Q96KP4	Cytosolic non-specific dipeptidase OS=Homo sapiens OX=9606 GN=CNDP2 PE=1 SV=2	CNDP2	1	1	2	0.01	0.01	0.01	0.0579846	0.0579846	0.01	1.33333	7.05889	1.23669	CNDP2	55748
Q14C86	GTPase-activating protein and VPS9 domain-containing protein 1 OS=Homo sapiens OX=9606 GN=GAPVD1 PE=1 SV=2	GAPVD1	2	1	1	0.01	0.01	0.01	0.0579846	0.0579846	0.01	1.33333	7.05889	1.23669	GAPVD1	26130
P31153	S-adenosylmethionine synthase isoform type-2 OS=Homo sapiens OX=9606 GN=MAT2A PE=1 SV=1	MAT2A	1	1	2	0.01	0.01	0.01	0.0579846	0.0579846	0.01	1.33333	7.05889	1.23669	MAT2A	4144
P33992	DNA replication licensing factor MCM5 OS=Homo sapiens OX=9606 GN=MCM5 PE=1 SV=5	MCM5	1	1	2	0.01	0.01	0.01	0.0579846	0.0579846	0.01	1.33333	7.05889	1.23669	MCM5	4174
Q15843	NEDD8 OS=Homo sapiens OX=9606 GN=NEDD8 PE=1 SV=1	NEDD8	1	2	1	0.01	0.01	0.01	0.0579846	0.0579846	0.01	1.33333	7.05889	1.23669	NEDD8	4738
Q96HS1	Serine/threonine-protein phosphatase PGAM5, mitochondrial OS=Homo sapiens OX=9606 GN=PGAM5 PE=1 SV=2	PGAM5	2	1	1	0.01	0.01	0.01	0.0579846	0.0579846	0.01	1.33333	7.05889	1.23669	PGAM5	192111
Q14651	Plastin-1 OS=Homo sapiens OX=9606 GN=PLS1 PE=1 SV=2	PLS1	1	1	2	0.01	0.01	0.01	0.0579846	0.0579846	0.01	1.33333	7.05889	1.23669	PLS1	5357
P51153	Ras-related protein Rab-13 OS=Homo sapiens OX=9606 GN=RAB13 PE=1 SV=1	RAB13	1	1	2	0.01	0.01	0.01	0.0579846	0.0579846	0.01	1.33333	7.05889	1.23669	RAB13	5872
K7ENI5	Nucleoporin SEH1 (Fragment) OS=Homo sapiens OX=9606 GN=SEH1L PE=1 SV=1	SEH1L	1	2	1	0.01	0.01	0.01	0.0579846	0.0579846	0.01	1.33333	7.05889	1.23669	SEH1L	81929
P34897	Serine hydroxymethyltransferase, mitochondrial OS=Homo sapiens OX=9606 GN=SHMT2 PE=1 SV=3	SHMT2	1	2	1	0.01	0.01	0.01	0.0579846	0.0579846	0.01	1.33333	7.05889	1.23669	SHMT2	6472
H0YLR3	U2 small nuclear ribonucleoprotein A' (Fragment) OS=Homo sapiens OX=9606 GN=SNRPA1 PE=1 SV=1	SNRPA1	2	1	1	0.01	0.01	0.01	0.0579846	0.0579846	0.01	1.33333	7.05889	1.23669	SNRPA1	6627
O75351	Vacuolar protein sorting-associated protein 4B OS=Homo sapiens OX=9606 GN=VPS4B PE=1 SV=2	VPS4B	1	2	1	0.01	0.01	0.01	0.0579846	0.0579846	0.01	1.33333	7.05889	1.23669	VPS4B	9525
H0YJ50	Serine/threonine-protein kinase VRK1 (Fragment) OS=Homo sapiens OX=9606 GN=VRK1 PE=1 SV=1	VRK1	2	1	1	0.01	0.01	0.01	0.0579846	0.0579846	0.01	1.33333	7.05889	1.23669	VRK1	7443
O00429	Dynamin-1-like protein OS=Homo sapiens OX=9606 GN=DNM1L PE=1 SV=2	DNM1L	3	1	1	1	0.01	0.01	0.0587781	0.0587781	0.34	1.66667	2.29336	1.23078	DNM1L	10059
Q96A65	Exocyst complex component 4 OS=Homo sapiens OX=9606 GN=EXOC4 PE=1 SV=1	EXOC4	1	3	1	0.01	1	0.01	0.0587781	0.0587781	0.34	1.66667	2.29336	1.23078	EXOC4	60412
M0R2B7	DNA polymerase OS=Homo sapiens OX=9606 GN=POLD1 PE=1 SV=1	POLD1	1	1	3	0.01	0.01	1	0.0587781	0.0587781	0.34	1.66667	2.29336	1.23078	POLD1	5424
H7C3A1	Serrate RNA effector molecule homolog (Fragment) OS=Homo sapiens OX=9606 GN=SRRT PE=1 SV=1	SRRT	1	3	1	0.01	1	0.01	0.0587781	0.0587781	0.34	1.66667	2.29336	1.23078	SRRT	51593
Q9Y5K5	Ubiquitin carboxyl-terminal hydrolase isozyme L5 OS=Homo sapiens OX=9606 GN=UCHL5 PE=1 SV=3	UCHL5	1	3	1	0.01	1	0.01	0.0587781	0.0587781	0.34	1.66667	2.29336	1.23078	UCHL5	51377
P78371	T-complex protein 1 subunit beta OS=Homo sapiens OX=9606 GN=CCT2 PE=1 SV=4	CCT2	10	5	8	3	2	0.01	0.0590308	0.0590308	1.67	7.66667	2.19875	1.22892	CCT2	10576
P09960	Leukotriene A-4 hydrolase OS=Homo sapiens OX=9606 GN=LTA4H PE=1 SV=2	LTA4H	8	10	10	3	6	1	0.0591249	0.0591249	3.33333	9.33333	1.48543	1.22823	LTA4H	4048
P07900	Heat shock protein HSP 90-alpha OS=Homo sapiens OX=9606 GN=HSP90AA1 PE=1 SV=5	HSP90AA1	30	27	38	5	15	6	0.0591978	0.0591978	8.66667	31.6667	1.86942	1.22769	HSP90AA1	3320
A0A3B3IRQ9	Double-stranded RNA-specific adenosine deaminase (Fragment) OS=Homo sapiens OX=9606 GN=ADAR PE=1 SV=1	ADAR	6	11	11	0.01	8	3	0.0599337	0.0599337	3.67	9.33333	1.34661	1.22233	ADAR	103
Q07065	Cytoskeleton-associated protein 4 OS=Homo sapiens OX=9606 GN=CKAP4 PE=1 SV=2	CKAP4	10	11	6	2	8	0.01	0.0599337	0.0599337	3.33667	9	1.43152	1.22233	CKAP4	10970
P12270	Nucleoprotein TPR OS=Homo sapiens OX=9606 GN=TPR PE=1 SV=3	TPR	16	39	43	0.01	6	0.01	0.0601781	0.0601781	2.00667	32.6667	4.02495	1.22056	TPR	7175
P60228	Eukaryotic translation initiation factor 3 subunit E OS=Homo sapiens OX=9606 GN=EIF3E PE=1 SV=1	EIF3E	7	5	4	0.01	2	0.01	0.0603273	0.0603273	0.673333	5.33333	2.98564	1.21949	EIF3E	3646
Q8WUM4	Programmed cell death 6-interacting protein OS=Homo sapiens OX=9606 GN=PDCD6IP PE=1 SV=1	PDCD6IP	4	5	7	0.01	2	0.01	0.0603273	0.0603273	0.673333	5.33333	2.98564	1.21949	PDCD6IP	10015
P63267	Actin, gamma-enteric smooth muscle OS=Homo sapiens OX=9606 GN=ACTG2 PE=1 SV=1	ACTG2	15	11	10	8	7	7	0.0603815	0.0603815	7.33333	12	0.710493	1.2191	ACTG2	72
A0A3B3ITJ4	Heterogeneous nuclear ribonucleoprotein L (Fragment) OS=Homo sapiens OX=9606 GN=HNRNPL PE=1 SV=1	HNRNPL	6	15	8	3	8	4	0.0603815	0.0603815	5	9.66667	0.95109	1.2191	HNRNPL	3191
P26373	60S ribosomal protein L13 OS=Homo sapiens OX=9606 GN=RPL13 PE=1 SV=4	RPL13	8	10	7	1	7	3	0.0603815	0.0603815	3.66667	8.33333	1.18442	1.2191	RPL13	6137
O60264	SWI/SNF-related matrix-associated actin-dependent regulator of chromatin subfamily A member 5 OS=Homo sapiens OX=9606 GN=SMARCA5 PE=1 SV=1	SMARCA5	4	10	10	1	2	2	0.0627991	0.0627991	1.66667	8	2.26303	1.20205	SMARCA5	8467
P62269	40S ribosomal protein S18 OS=Homo sapiens OX=9606 GN=RPS18 PE=1 SV=3	RPS18	4	11	6	2	8	1	0.0634142	0.0634142	3.66667	7	0.932886	1.19781	RPS18	6222
P12004	Proliferating cell nuclear antigen OS=Homo sapiens OX=9606 GN=PCNA PE=1 SV=1	PCNA	8	4	3	3	2	0.01	0.0636125	0.0636125	1.67	5	1.58208	1.19646	PCNA	5111
Q14151	Scaffold attachment factor B2 OS=Homo sapiens OX=9606 GN=SAFB2 PE=1 SV=1	SAFB2	4	11	2	1	6	0.01	0.0638592	0.0638592	2.33667	5.66667	1.27805	1.19478	SAFB2	9667
P61221	ATP-binding cassette sub-family E member 1 OS=Homo sapiens OX=9606 GN=ABCE1 PE=1 SV=1	ABCE1	5	5	8	0.01	2	0.01	0.0667897	0.0667897	0.673333	6	3.15557	1.17529	ABCE1	6059
A0A2U3TZM0	Chromodomain-helicase-DNA-binding protein 4 OS=Homo sapiens OX=9606 GN=CHD4 PE=1 SV=1	CHD4	3	8	8	0.01	3	0.01	0.0669806	0.0669806	1.00667	6.33333	2.65338	1.17405	CHD4	1108
Q9UQE7	Structural maintenance of chromosomes protein 3 OS=Homo sapiens OX=9606 GN=SMC3 PE=1 SV=2	SMC3	6	17	14	1	2	2	0.0692324	0.0692324	1.66667	12.3333	2.88753	1.15969	SMC3	9126
P62258	14-3-3 protein epsilon OS=Homo sapiens OX=9606 GN=YWHAE PE=1 SV=1	YWHAE	5	13	10	1	1	1	0.07024	0.07024	1	9.33333	3.22239	1.15342	YWHAE	7531
Q8TEQ6	Gem-associated protein 5 OS=Homo sapiens OX=9606 GN=GEMIN5 PE=1 SV=3	GEMIN5	3	2	3	0.01	1	0.01	0.0725479	0.0725479	0.34	2.66667	2.97143	1.13938	GEMIN5	25929
H7C3T4	Peroxiredoxin-4 (Fragment) OS=Homo sapiens OX=9606 GN=PRDX4 PE=1 SV=1	PRDX4	3	3	3	2	0.01	0.01	0.0725479	0.0725479	0.673333	3	2.15557	1.13938	PRDX4	10549
P61026	Ras-related protein Rab-10 OS=Homo sapiens OX=9606 GN=RAB10 PE=1 SV=1	RAB10	2	3	3	1	0.01	0.01	0.0725479	0.0725479	0.34	2.66667	2.97143	1.13938	RAB10	10890
Q15365	Poly(rC)-binding protein 1 OS=Homo sapiens OX=9606 GN=PCBP1 PE=1 SV=2	PCBP1	6	6	3	5	3	0.01	0.072689	0.072689	2.67	5	0.905088	1.13853	PCBP1	5093
Q12996	Cleavage stimulation factor subunit 3 OS=Homo sapiens OX=9606 GN=CSTF3 PE=1 SV=1	CSTF3	6	5	7	0.01	3	1	0.0727579	0.0727579	1.33667	6	2.16632	1.13812	CSTF3	1479
P50991	T-complex protein 1 subunit delta OS=Homo sapiens OX=9606 GN=CCT4 PE=1 SV=4	CCT4	11	12	15	2	9	6	0.0728273	0.0728273	5.66667	12.6667	1.16046	1.13771	CCT4	10575
M0R3D6	60S ribosomal protein L18a (Fragment) OS=Homo sapiens OX=9606 GN=RPL18A PE=1 SV=1	RPL18A	2	6	4	1	3	1	0.0728273	0.0728273	1.66667	4	1.26303	1.13771	RPL18A	6142
Q14203	Dynactin subunit 1 OS=Homo sapiens OX=9606 GN=DCTN1 PE=1 SV=3	DCTN1	3	3	1	0.01	0.01	0.01	0.0733881	0.0733881	0.01	2.33333	7.86625	1.13437	DCTN1	1639
P62820	Ras-related protein Rab-1A OS=Homo sapiens OX=9606 GN=RAB1A PE=1 SV=3	RAB1A	3	2	3	1	1	0.01	0.0737393	0.0737393	0.67	2.66667	1.9928	1.1323	RAB1A	5861
P18077	60S ribosomal protein L35a OS=Homo sapiens OX=9606 GN=RPL35A PE=1 SV=2	RPL35A	3	3	3	0.01	2	1	0.0737393	0.0737393	1.00333	3	1.58016	1.1323	RPL35A	6165
Q9Y230	RuvB-like 2 OS=Homo sapiens OX=9606 GN=RUVBL2 PE=1 SV=3	RUVBL2	3	3	3	1	2	0.01	0.0737393	0.0737393	1.00333	3	1.58016	1.1323	RUVBL2	10856
K7EJL1	AP-1 complex subunit mu-1 OS=Homo sapiens OX=9606 GN=AP1M1 PE=1 SV=1	AP1M1	3	2	2	0.01	1	0.01	0.0739594	0.0739594	0.34	2.33333	2.77879	1.13101	AP1M1	8907
P18085	ADP-ribosylation factor 4 OS=Homo sapiens OX=9606 GN=ARF4 PE=1 SV=3	ARF4	3	3	2	0.01	2	0.01	0.0739594	0.0739594	0.673333	2.66667	1.98564	1.13101	ARF4	378
C9J1Z8	ADP-ribosylation factor 5 (Fragment) OS=Homo sapiens OX=9606 GN=ARF5 PE=1 SV=1	ARF5	3	2	2	0.01	1	0.01	0.0739594	0.0739594	0.34	2.33333	2.77879	1.13101	ARF5	381
D6RBZ0	Heterogeneous nuclear ribonucleoprotein A/B OS=Homo sapiens OX=9606 GN=HNRNPAB PE=1 SV=1	HNRNPAB	2	2	3	0.01	1	0.01	0.0739594	0.0739594	0.34	2.33333	2.77879	1.13101	HNRNPAB	3182
V9H0B2	MSH2 protein OS=Homo sapiens OX=9606 GN=MSH2 PE=1 SV=1	MSH2	3	3	2	2	0.01	0.01	0.0739594	0.0739594	0.673333	2.66667	1.98564	1.13101	MSH2	4436
O75400	Pre-mRNA-processing factor 40 homolog A OS=Homo sapiens OX=9606 GN=PRPF40A PE=1 SV=2	PRPF40A	3	3	2	0.01	2	0.01	0.0739594	0.0739594	0.673333	2.66667	1.98564	1.13101	PRPF40A	55660
Q93008-1	Isoform 2 of Probable ubiquitin carboxyl-terminal hydrolase FAF-X OS=Homo sapiens OX=9606 GN=USP9X	USP9X	3	4	2	0.01	3	0.01	0.0739594	0.0739594	1.00667	3	1.57538	1.13101	USP9X	8239
H3BVG0	Nuclear pore complex protein Nup93 OS=Homo sapiens OX=9606 GN=NUP93 PE=1 SV=1	NUP93	6	4	4	0.01	2	0.01	0.0740697	0.0740697	0.673333	4.66667	2.793	1.13036	NUP93	9688
Q71UI9	Histone H2A.V OS=Homo sapiens OX=9606 GN=H2AFV PE=1 SV=3	H2AFV	6	4	4	5	2	1	0.0741799	0.0741799	2.66667	4.66667	0.807355	1.12971	H2AFV	None
P16104	Histone H2AX OS=Homo sapiens OX=9606 GN=H2AX PE=1 SV=2	H2AX	5	5	4	4	3	1	0.0741799	0.0741799	2.66667	4.66667	0.807355	1.12971	H2AX	3014
P11216	Glycogen phosphorylase, brain form OS=Homo sapiens OX=9606 GN=PYGB PE=1 SV=5	PYGB	5	3	4	3	2	1	0.0741799	0.0741799	2	4	1	1.12971	PYGB	5834
B5MDF5	GTP-binding nuclear protein Ran OS=Homo sapiens OX=9606 GN=RAN PE=1 SV=1	RAN	8	5	6	5	4	4	0.0741799	0.0741799	4.33333	6.33333	0.547488	1.12971	RAN	5901
P31947	14-3-3 protein sigma OS=Homo sapiens OX=9606 GN=SFN PE=1 SV=1	SFN	3	3	4	1	2	1	0.0741799	0.0741799	1.33333	3.33333	1.32193	1.12971	SFN	2810
Q9Y3I0	RNA-splicing ligase RtcB homolog OS=Homo sapiens OX=9606 GN=RTCB PE=1 SV=1	RTCB	2	9	7	0.01	5	1	0.0746217	0.0746217	2.00333	6	1.58256	1.12713	RTCB	51493
Q15459	Splicing factor 3A subunit 1 OS=Homo sapiens OX=9606 GN=SF3A1 PE=1 SV=1	SF3A1	1	3	3	0.01	1	0.01	0.0746249	0.0746249	0.34	2.33333	2.77879	1.12712	SF3A1	10291
Q53GS7	Nucleoporin GLE1 OS=Homo sapiens OX=9606 GN=GLE1 PE=1 SV=2	GLE1	1	3	2	0.01	0.01	0.01	0.0748455	0.0748455	0.01	2	7.64386	1.12583	GLE1	2733
Q9Y2A7	Nck-associated protein 1 OS=Homo sapiens OX=9606 GN=NCKAP1 PE=1 SV=1	NCKAP1	1	2	3	0.01	0.01	0.01	0.0748455	0.0748455	0.01	2	7.64386	1.12583	NCKAP1	10787
P51148	Ras-related protein Rab-5C OS=Homo sapiens OX=9606 GN=RAB5C PE=1 SV=2	RAB5C	3	2	1	0.01	0.01	0.01	0.0748455	0.0748455	0.01	2	7.64386	1.12583	RAB5C	5878
Q9BV38	WD repeat-containing protein 18 OS=Homo sapiens OX=9606 GN=WDR18 PE=1 SV=2	WDR18	3	1	2	0.01	0.01	0.01	0.0748455	0.0748455	0.01	2	7.64386	1.12583	WDR18	57418
P34932	Heat shock 70 kDa protein 4 OS=Homo sapiens OX=9606 GN=HSPA4 PE=1 SV=4	HSPA4	8	16	15	3	8	1	0.0766195	0.0766195	4	13	1.70044	1.11566	HSPA4	3308
Q13085	Acetyl-CoA carboxylase 1 OS=Homo sapiens OX=9606 GN=ACACA PE=1 SV=2	ACACA	133	179	100	112	113	34	0.0766867	0.0766867	86.3333	137.333	0.669692	1.11528	ACACA	31
P11387	DNA topoisomerase 1 OS=Homo sapiens OX=9606 GN=TOP1 PE=1 SV=2	TOP1	12	13	7	3	9	3	0.0766867	0.0766867	5	10.6667	1.09311	1.11528	TOP1	7150
O75717	WD repeat and HMG-box DNA-binding protein 1 OS=Homo sapiens OX=9606 GN=WDHD1 PE=1 SV=1	WDHD1	2	7	6	0.01	0.01	0.01	0.0823044	0.0823044	0.01	5	8.96578	1.08458	WDHD1	11169
P05023	Sodium/potassium-transporting ATPase subunit alpha-1 OS=Homo sapiens OX=9606 GN=ATP1A1 PE=1 SV=1	ATP1A1	5	11	3	1	3	0.01	0.082318	0.082318	1.33667	6.33333	2.24433	1.08451	ATP1A1	476
P27695	DNA-(apurinic or apyrimidinic site) lyase OS=Homo sapiens OX=9606 GN=APEX1 PE=1 SV=2	APEX1	8	9	5	1	6	2	0.0830507	0.0830507	3	7.33333	1.28951	1.08066	APEX1	328
Q12788	Transducin beta-like protein 3 OS=Homo sapiens OX=9606 GN=TBL3 PE=1 SV=2	TBL3	7	4	3	0.01	1	0.01	0.0830932	0.0830932	0.34	4.66667	3.77879	1.08043	TBL3	10607
J3KRX5	60S ribosomal protein L17 (Fragment) OS=Homo sapiens OX=9606 GN=RPL17 PE=1 SV=1	RPL17	8	8	6	1	3	4	0.0847914	0.0847914	2.66667	7.33333	1.45943	1.07165	RPL17	6139
P23246	Splicing factor, proline- and glutamine-rich OS=Homo sapiens OX=9606 GN=SFPQ PE=1 SV=2	SFPQ	7	9	12	2	7	5	0.0847914	0.0847914	4.66667	9.33333	1	1.07165	SFPQ	6421
P27348	14-3-3 protein theta OS=Homo sapiens OX=9606 GN=YWHAQ PE=1 SV=1	YWHAQ	5	7	8	3	2	1	0.0847914	0.0847914	2	6.66667	1.73697	1.07165	YWHAQ	10971
Q99575	Ribonucleases P/MRP protein subunit POP1 OS=Homo sapiens OX=9606 GN=POP1 PE=1 SV=2	POP1	7	7	2	0.01	2	0.01	0.0850437	0.0850437	0.673333	5.33333	2.98564	1.07036	POP1	10940
Q14683	Structural maintenance of chromosomes protein 1A OS=Homo sapiens OX=9606 GN=SMC1A PE=1 SV=2	SMC1A	5	12	14	0.01	5	0.01	0.0865131	0.0865131	1.67333	10.3333	2.62651	1.06292	SMC1A	8243
Q6P2Q9	Pre-mRNA-processing-splicing factor 8 OS=Homo sapiens OX=9606 GN=PRPF8 PE=1 SV=2	PRPF8	34	20	26	13	13	0.01	0.086938	0.086938	8.67	26.6667	1.62093	1.06079	PRPF8	10594
F8WEJ5	Asparagine synthetase [glutamine-hydrolyzing] OS=Homo sapiens OX=9606 GN=ASNS PE=1 SV=1	ASNS	6	4	3	0.01	1	1	0.092449	0.092449	0.67	4.33333	2.69324	1.0341	ASNS	440
A0A087X253	AP complex subunit beta OS=Homo sapiens OX=9606 GN=AP2B1 PE=1 SV=1	AP2B1	9	3	4	3	1	1	0.0927353	0.0927353	1.66667	5.33333	1.67807	1.03275	AP2B1	163
P40227	T-complex protein 1 subunit zeta OS=Homo sapiens OX=9606 GN=CCT6A PE=1 SV=3	CCT6A	7	3	2	1	0.01	0.01	0.0934612	0.0934612	0.34	4	3.55639	1.02937	CCT6A	908
Q8IY81	pre-rRNA 2'-O-ribose RNA methyltransferase FTSJ3 OS=Homo sapiens OX=9606 GN=FTSJ3 PE=1 SV=2	FTSJ3	4	5	4	1	4	0.01	0.0939173	0.0939173	1.67	4.33333	1.37563	1.02725	FTSJ3	117246
J3KQ69	DNA replication licensing factor MCM3 OS=Homo sapiens OX=9606 GN=MCM3 PE=1 SV=3	MCM3	2	5	4	1	2	0.01	0.0939173	0.0939173	1.00333	3.66667	1.86967	1.02725	MCM3	4172
A6NLN1	Polypyrimidine tract binding protein 1, isoform CRA_b OS=Homo sapiens OX=9606 GN=PTBP1 PE=1 SV=4	PTBP1	2	4	4	1	1	0.01	0.0939173	0.0939173	0.67	3.33333	2.31473	1.02725	PTBP1	5725
Q16777	Histone H2A type 2-C OS=Homo sapiens OX=9606 GN=HIST2H2AC PE=1 SV=4	HIST2H2AC	6	7	6	5	4	2	0.0941784	0.0941784	3.66667	6.33333	0.788496	1.02605	HIST2H2AC	None
A0AVT1	Ubiquitin-like modifier-activating enzyme 6 OS=Homo sapiens OX=9606 GN=UBA6 PE=1 SV=1	UBA6	5	5	5	2	4	1	0.0941784	0.0941784	2.33333	5	1.09954	1.02605	UBA6	55236
A0A0A0MT26	Sodium/potassium-transporting ATPase subunit alpha-3 OS=Homo sapiens OX=9606 GN=ATP1A3 PE=1 SV=1	ATP1A3	2	6	3	1	2	0.01	0.0942667	0.0942667	1.00333	3.66667	1.86967	1.02564	ATP1A3	478
Q9Y295	Developmentally-regulated GTP-binding protein 1 OS=Homo sapiens OX=9606 GN=DRG1 PE=1 SV=1	DRG1	4	3	1	0.01	0.01	0.01	0.0947909	0.0947909	0.01	2.66667	8.05889	1.02323	DRG1	4733
P21333	Filamin-A OS=Homo sapiens OX=9606 GN=FLNA PE=1 SV=4	FLNA	1	9	3	0.01	5	0.01	0.0950531	0.0950531	1.67333	4.33333	1.37275	1.02203	FLNA	2316
Q08J23	RNA cytosine C(5)-methyltransferase NSUN2 OS=Homo sapiens OX=9606 GN=NSUN2 PE=1 SV=2	NSUN2	1	5	3	0.01	1	0.01	0.0950531	0.0950531	0.34	3	3.14136	1.02203	NSUN2	54888
Q15233	Non-POU domain-containing octamer-binding protein OS=Homo sapiens OX=9606 GN=NONO PE=1 SV=4	NONO	6	5	4	2	4	0.01	0.0953752	0.0953752	2.00333	5	1.31953	1.02056	NONO	4841
Q7Z6E9	E3 ubiquitin-protein ligase RBBP6 OS=Homo sapiens OX=9606 GN=RBBP6 PE=1 SV=1	RBBP6	16	29	7	4	17	4	0.095466	0.095466	8.33333	17.3333	1.05658	1.02015	RBBP6	5930
Q9Y265	RuvB-like 1 OS=Homo sapiens OX=9606 GN=RUVBL1 PE=1 SV=1	RUVBL1	4	6	6	2	4	1	0.095466	0.095466	2.33333	5.33333	1.19265	1.02015	RUVBL1	8607
D6REX3	Protein transport protein Sec31A OS=Homo sapiens OX=9606 GN=SEC31A PE=1 SV=1	SEC31A	5	3	2	0.01	1	0.01	0.0955582	0.0955582	0.34	3.33333	3.29336	1.01973	SEC31A	22872
P60709	Actin, cytoplasmic 1 OS=Homo sapiens OX=9606 GN=ACTB PE=1 SV=1	ACTB	27	20	17	12	15	10	0.0984962	0.0984962	12.3333	21.3333	0.790547	1.00658	ACTB	60
P18206	Vinculin OS=Homo sapiens OX=9606 GN=VCL PE=1 SV=4	VCL	3	14	12	0.01	1	0.01	0.0993389	0.0993389	0.34	9.66667	4.82941	1.00288	VCL	7414
