## Supplemental Table S3 for "Engineering a Cell-Based Orthogonal Ubiquitin Transfer Cascade for Profiling the Substrates of RBR E3 Parkin"

### Sheet: Table Description
Table Description
Supplemental Table 3. Overlaps of the Parkin substrate profile between the OUT screen and other reported studies.
Substrates from the study of Agarwal and Altieri et al. (Sci Adv, 2021) were identified by the purification of diGly-Lys peptides from the lysates of PC3 cells expressing Parkin (Column C) .
Substrates from the study of Sarraf and Harper et al. (Nature 2013, Table S2) were identified by the purification of diGly-Lys peptides from the cell lysates of
HCT116, Hela, and SH-SY5Y cells expressing Parkin (Column D).
Parkin-interacting proteins in HEK293T cells from the study of Sarraf and Harper et al. (Nature 2013, Table S2) were listed in column E.
Mitochondrial substrates of Parkin in neuronal cells identified by Ordureau and Harper et al. (Mol Cell, 2020) were listed in column F.
Mitochondrial substrates of Parkin in mouse cortical neurons from the study of Antico and Muqit et al. (Sci Adv, 2021) were identified by diGy-Lys peptide purification and listed in column G.
Cytosolic substrates of Parkin in mouse cortical neurons from Antico and Muqit et al. (Sci Adv, 2021) were identified by diGy-Lys peptide purification and listed in column H.
Parkin substrates from Drosophila were identified by labeling proteins with biotin-ubiquitin (Martinez and Mayor et al. Mol Neurodegene, 2017) and were listed in column I.
Parkin substrates overlapping with the mitochondrial proteins in the MitoCarta 3.0 database were listed in column J.
Parkin substrates overlapping with the Parkin-interacting proteins in the BioGRID database were listed in column K.

### Sheet: Substrate comparision
Gene	Potential Parkin substrates from the OUT screen (this study)	Agarwal and Altieri et al. Sci_Adv, 2021	Sarraf and Harper et al. Nature 2013, Table S2	Sarraf and Harper et al. Nature 2013, Table S3	Ordurea and Harper et al. Mol Cell, 2020	Antico and Muqit et al. Sci Adv, 2021, Table S2	Antico and Muqit et al. Sci Adv, 2021, Table S3	Martinez and Mayor et al. Mol Neurodegene, 2017	Human MitoCarta3.0	BioGrid Interactors
AAAS	Aladin OS=Homo sapiens OX=9606 GN=AAAS PE=1 SV=1									AAAS
ABCE1	ATP-binding cassette sub-family E member 1 OS=Homo sapiens OX=9606 GN=ABCE1 PE=1 SV=1	ABCE1	ABCE1	ABCE1		ABCE1	ABCE1			ABCE1
ACACA	Acetyl-CoA carboxylase 1 OS=Homo sapiens OX=9606 GN=ACACA PE=1 SV=2			ACACA					ACACA	ACACA
ACLY	ATP-citrate synthase OS=Homo sapiens OX=9606 GN=ACLY PE=1 SV=3		ACLY	ACLY					ACLY	ACLY
ACTB	Actin, cytoplasmic 1 OS=Homo sapiens OX=9606 GN=ACTB PE=1 SV=1		ACTB	ACTB						ACTB
ACTG2	Actin, gamma-enteric smooth muscle OS=Homo sapiens OX=9606 GN=ACTG2 PE=1 SV=1
ACTR3	Actin-related protein 3 OS=Homo sapiens OX=9606 GN=ACTR3 PE=1 SV=3		ACTR3	ACTR3						ACTR3
ADAR	Double-stranded RNA-specific adenosine deaminase (Fragment) OS=Homo sapiens OX=9606 GN=ADAR PE=1 SV=1			ADAR
AIP	Peptidylprolyl isomerase (Fragment) OS=Homo sapiens OX=9606 GN=AIP PE=1 SV=2									AIP
ALDH7A1	Alpha-aminoadipic semialdehyde dehydrogenase OS=Homo sapiens OX=9606 GN=ALDH7A1 PE=1 SV=1			ALDH7A1					ALDH7A1	ALDH7A1
AMPD2	AMP deaminase 2 OS=Homo sapiens OX=9606 GN=AMPD2 PE=1 SV=2									AMPD2
AP1M1	AP-1 complex subunit mu-1 OS=Homo sapiens OX=9606 GN=AP1M1 PE=1 SV=1			AP1M1						AP1M1
AP2B1	AP complex subunit beta OS=Homo sapiens OX=9606 GN=AP2B1 PE=1 SV=1			AP2B1						AP2B1
AP3D1	AP-3 complex subunit delta-1 OS=Homo sapiens OX=9606 GN=AP3D1 PE=1 SV=1			AP3D1						AP3D1
APEX1	DNA-(apurinic or apyrimidinic site) lyase OS=Homo sapiens OX=9606 GN=APEX1 PE=1 SV=2			APEX1					APEX1	APEX1
ARF4	ADP-ribosylation factor 4 OS=Homo sapiens OX=9606 GN=ARF4 PE=1 SV=3			ARF4						ARF4
ARF5	ADP-ribosylation factor 5 (Fragment) OS=Homo sapiens OX=9606 GN=ARF5 PE=1 SV=1								ARF5	ARF5
ARHGEF2	Rho guanine nucleotide exchange factor 2 OS=Homo sapiens OX=9606 GN=ARHGEF2 PE=1 SV=1									ARHGEF2
ASNS	Asparagine synthetase [glutamine-hydrolyzing] OS=Homo sapiens OX=9606 GN=ASNS PE=1 SV=1	ASNS	ASNS	ASNS		ASNS	ASNS			ASNS
ATIC	Bifunctional purine biosynthesis protein PURH OS=Homo sapiens OX=9606 GN=ATIC PE=1 SV=1	ATIC		ATIC						ATIC
ATP1A1	Sodium/potassium-transporting ATPase subunit alpha-1 OS=Homo sapiens OX=9606 GN=ATP1A1 PE=1 SV=1	ATP1A1	ATP1A1	ATP1A1						ATP1A1
ATP1A3	Sodium/potassium-transporting ATPase subunit alpha-3 OS=Homo sapiens OX=9606 GN=ATP1A3 PE=1 SV=1		ATP1A3
BCAP31	B-cell receptor-associated protein 31 OS=Homo sapiens OX=9606 GN=BCAP31 PE=1 SV=3	BCAP31		BCAP31
BMS1	Ribosome biogenesis protein BMS1 homolog OS=Homo sapiens OX=9606 GN=BMS1 PE=1 SV=1			BMS1						BMS1
BOP1	Ribosome biogenesis protein BOP1 OS=Homo sapiens OX=9606 GN=BOP1 PE=1 SV=2	BOP1		BOP1						BOP1
CAND1	Cullin-associated NEDD8-dissociated protein 1 (Fragment) OS=Homo sapiens OX=9606 GN=CAND1 PE=1 SV=1	CAND1		CAND1						CAND1
CCT2	T-complex protein 1 subunit beta OS=Homo sapiens OX=9606 GN=CCT2 PE=1 SV=4		CCT2	CCT2		CCT2	CCT2			CCT2
CCT4	T-complex protein 1 subunit delta OS=Homo sapiens OX=9606 GN=CCT4 PE=1 SV=4		CCT4	CCT4				CCT4		CCT4
CCT5	T-complex protein 1 subunit epsilon OS=Homo sapiens OX=9606 GN=CCT5 PE=1 SV=1		CCT5	CCT5						CCT5
CCT6A	T-complex protein 1 subunit zeta OS=Homo sapiens OX=9606 GN=CCT6A PE=1 SV=3			CCT6A		CCT6A	CCT6A			CCT6A
CCT8	T-complex protein 1 subunit theta OS=Homo sapiens OX=9606 GN=CCT8 PE=1 SV=4		CCT8	CCT8						CCT8
CDK4	Cyclin-dependent kinase 4 OS=Homo sapiens OX=9606 GN=CDK4 PE=1 SV=1			CDK4						CDK4
CDK5	Cyclin-dependent-like kinase 5 OS=Homo sapiens OX=9606 GN=CDK5 PE=1 SV=3	CDK5				CDK5				CDK5
CEP170	Centrosomal protein of 170 kDa OS=Homo sapiens OX=9606 GN=CEP170 PE=1 SV=1			CEP170						CEP170
CHD1	Chromodomain-helicase-DNA-binding protein 1 OS=Homo sapiens OX=9606 GN=CHD1 PE=1 SV=2			CHD1
CHD4	Chromodomain-helicase-DNA-binding protein 4 OS=Homo sapiens OX=9606 GN=CHD4 PE=1 SV=1			CHD4						CHD4
CHERP	Calcium homeostasis endoplasmic reticulum protein OS=Homo sapiens OX=9606 GN=CHERP PE=1 SV=3			CHERP						CHERP
CKAP4	Cytoskeleton-associated protein 4 OS=Homo sapiens OX=9606 GN=CKAP4 PE=1 SV=2			CKAP4						CKAP4
CKAP5	Cytoskeleton-associated protein 5 OS=Homo sapiens OX=9606 GN=CKAP5 PE=1 SV=3			CKAP5						CKAP5
CLTC	Clathrin heavy chain OS=Homo sapiens OX=9606 GN=CLTC PE=1 SV=1	CLTC	CLTC	CLTC						CLTC
CLTCL1	Clathrin heavy chain 2 OS=Homo sapiens OX=9606 GN=CLTCL1 PE=1 SV=1	CLTCL1
CNDP2	Cytosolic non-specific dipeptidase OS=Homo sapiens OX=9606 GN=CNDP2 PE=1 SV=2									CNDP2
COPA	Coatomer subunit alpha (Fragment) OS=Homo sapiens OX=9606 GN=COPA PE=1 SV=1	COPA		COPA		COPA	COPA			COPA
CPSF7	Cleavage and polyadenylation specificity factor subunit 7 OS=Homo sapiens OX=9606 GN=CPSF7 PE=1 SV=1			CPSF7						CPSF7
CS	Citrate synthase, mitochondrial OS=Homo sapiens OX=9606 GN=CS PE=1 SV=2		CS	CS					CS	CS
CSE1L	Exportin-2 OS=Homo sapiens OX=9606 GN=CSE1L PE=1 SV=3	CSE1L		CSE1L						CSE1L
CSTF3	Cleavage stimulation factor subunit 3 OS=Homo sapiens OX=9606 GN=CSTF3 PE=1 SV=1	CSTF3		CSTF3						CSTF3
CTBP2	C-terminal-binding protein 2 OS=Homo sapiens OX=9606 GN=CTBP2 PE=1 SV=1	CTBP2		CTBP2						CTBP2
CTNNBL1	Beta-catenin-like protein 1 OS=Homo sapiens OX=9606 GN=CTNNBL1 PE=1 SV=1			CTNNBL1						CTNNBL1
DCTN1	Dynactin subunit 1 OS=Homo sapiens OX=9606 GN=DCTN1 PE=1 SV=3			DCTN1						DCTN1
DDX1	ATP-dependent RNA helicase DDX1 OS=Homo sapiens OX=9606 GN=DDX1 PE=1 SV=2			DDX1						DDX1
DDX3X	ATP-dependent RNA helicase DDX3X OS=Homo sapiens OX=9606 GN=DDX3X PE=1 SV=3			DDX3X		DDX3X	DDX3X			DDX3X
DDX5	Probable ATP-dependent RNA helicase DDX5 OS=Homo sapiens OX=9606 GN=DDX5 PE=1 SV=1	DDX5	DDX5	DDX5						DDX5
DDX56	Probable ATP-dependent RNA helicase DDX56 OS=Homo sapiens OX=9606 GN=DDX56 PE=1 SV=1			DDX56						DDX56
DNM1L	Dynamin-1-like protein OS=Homo sapiens OX=9606 GN=DNM1L PE=1 SV=2		DNM1L	DNM1L					DNM1L	DNM1L
DRG1	Developmentally-regulated GTP-binding protein 1 OS=Homo sapiens OX=9606 GN=DRG1 PE=1 SV=1			DRG1						DRG1
DSC1	Desmocollin-1 OS=Homo sapiens OX=9606 GN=DSC1 PE=1 SV=2
DYNC1H1	Cytoplasmic dynein 1 heavy chain 1 OS=Homo sapiens OX=9606 GN=DYNC1H1 PE=1 SV=5	DYNC1H1	DYNC1H1	DYNC1H1						DYNC1H1
ECPAS	Proteasome adapter and scaffold protein ECM29 OS=Homo sapiens OX=9606 GN=ECPAS PE=1 SV=1
EIF3A	Eukaryotic translation initiation factor 3 subunit A OS=Homo sapiens OX=9606 GN=EIF3A PE=1 SV=1	EIF3A	EIF3A	EIF3A						EIF3A
EIF3A	Eukaryotic translation initiation factor 3 subunit A OS=Homo sapiens OX=9606 GN=EIF3A PE=1 SV=1	EIF3A
EIF3E	Eukaryotic translation initiation factor 3 subunit E OS=Homo sapiens OX=9606 GN=EIF3E PE=1 SV=1		EIF3E	EIF3E						EIF3E
EIF4G1	Eukaryotic translation initiation factor 4 gamma 1 OS=Homo sapiens OX=9606 GN=EIF4G1 PE=1 SV=1		EIF4G1	EIF4G1						EIF4G1
EIF5B	Eukaryotic translation initiation factor 5B OS=Homo sapiens OX=9606 GN=EIF5B PE=1 SV=4			EIF5B						EIF5B
EML4	Echinoderm microtubule-associated protein-like 4 OS=Homo sapiens OX=9606 GN=EML4 PE=1 SV=3		EML4							EML4
ENO1	Alpha-enolase OS=Homo sapiens OX=9606 GN=ENO1 PE=1 SV=1	ENO1	ENO1	ENO1	ENO1					ENO1
ENO1	Alpha-enolase OS=Homo sapiens OX=9606 GN=ENO1 PE=1 SV=2	ENO1	ENO1	ENO1	ENO1					ENO1
EXOC4	Exocyst complex component 4 OS=Homo sapiens OX=9606 GN=EXOC4 PE=1 SV=1									EXOC4
FARSB	Phenylalanine--tRNA ligase beta subunit OS=Homo sapiens OX=9606 GN=FARSB PE=1 SV=3	FARSB		FARSB						FARSB
FASN	Fatty acid synthase OS=Homo sapiens OX=9606 GN=FASN PE=1 SV=3	FASN	FASN	FASN					FASN	FASN
FLNA	Filamin-A OS=Homo sapiens OX=9606 GN=FLNA PE=1 SV=4	FLNA	FLNA	FLNA						FLNA
FTSJ3	pre-rRNA 2'-O-ribose RNA methyltransferase FTSJ3 OS=Homo sapiens OX=9606 GN=FTSJ3 PE=1 SV=2			FTSJ3						FTSJ3
G6PD	Glucose-6-phosphate 1-dehydrogenase (Fragment) OS=Homo sapiens OX=9606 GN=G6PD PE=1 SV=8			G6PD						G6PD
GANAB	Neutral alpha-glucosidase AB OS=Homo sapiens OX=9606 GN=GANAB PE=1 SV=3		GANAB	GANAB						GANAB
GAPDH	Glyceraldehyde-3-phosphate dehydrogenase OS=Homo sapiens OX=9606 GN=GAPDH PE=1 SV=3	GAPDH	GAPDH	GAPDH						GAPDH
GAPVD1	GTPase-activating protein and VPS9 domain-containing protein 1 OS=Homo sapiens OX=9606 GN=GAPVD1 PE=1 SV=2			GAPVD1						GAPVD1
GEMIN5	Gem-associated protein 5 OS=Homo sapiens OX=9606 GN=GEMIN5 PE=1 SV=3			GEMIN5						GEMIN5
GLE1	Nucleoporin GLE1 OS=Homo sapiens OX=9606 GN=GLE1 PE=1 SV=2
GNL3	Guanine nucleotide-binding protein-like 3 OS=Homo sapiens OX=9606 GN=GNL3 PE=1 SV=2			GNL3						GNL3
GPS1	COP9 signalosome complex subunit 1 OS=Homo sapiens OX=9606 GN=GPS1 PE=1 SV=4		GPS1	GPS1						GPS1
GTF3C4	General transcription factor 3C polypeptide 4 OS=Homo sapiens OX=9606 GN=GTF3C4 PE=1 SV=2	GTF3C4		GTF3C4						GTF3C4
H2AFV	Histone H2A.V OS=Homo sapiens OX=9606 GN=H2AFV PE=1 SV=3									H2AFV
H2AX	Histone H2AX OS=Homo sapiens OX=9606 GN=H2AX PE=1 SV=2
HACD3	Very-long-chain (3R)-3-hydroxyacyl-CoA dehydratase 3 OS=Homo sapiens OX=9606 GN=HACD3 PE=1 SV=2
HBA1	Hemoglobin subunit alpha OS=Homo sapiens OX=9606 GN=HBA1 PE=1 SV=2									HBA1
HDAC1	Histone deacetylase 1 OS=Homo sapiens OX=9606 GN=HDAC1 PE=1 SV=1			HDAC1						HDAC1
HDAC2	Histone deacetylase 2 OS=Homo sapiens OX=9606 GN=HDAC2 PE=1 SV=2			HDAC2						HDAC2
HINT1	Histidine triad nucleotide-binding protein 1 OS=Homo sapiens OX=9606 GN=HINT1 PE=1 SV=2	HINT1		HINT1					HINT1	HINT1
HIST2H2AC	Histone H2A type 2-C OS=Homo sapiens OX=9606 GN=HIST2H2AC PE=1 SV=4									HIST2H2AC
HNRNPAB	Heterogeneous nuclear ribonucleoprotein A/B OS=Homo sapiens OX=9606 GN=HNRNPAB PE=1 SV=1	HNRNPAB	HNRNPAB	HNRNPAB						HNRNPAB
HNRNPL	Heterogeneous nuclear ribonucleoprotein L (Fragment) OS=Homo sapiens OX=9606 GN=HNRNPL PE=1 SV=1	HNRNPL		HNRNPL						HNRNPL
HNRNPU	Heterogeneous nuclear ribonucleoprotein U OS=Homo sapiens OX=9606 GN=HNRNPU PE=1 SV=6	HNRNPU		HNRNPU						HNRNPU
HPRT1	Hypoxanthine-guanine phosphoribosyltransferase OS=Homo sapiens OX=9606 GN=HPRT1 PE=1 SV=2			HPRT1						HPRT1
HSD17B10	3-hydroxyacyl-CoA dehydrogenase type-2 OS=Homo sapiens OX=9606 GN=HSD17B10 PE=1 SV=3		HSD17B10	HSD17B10					HSD17B10	HSD17B10
HSP90AA1	Heat shock protein HSP 90-alpha OS=Homo sapiens OX=9606 GN=HSP90AA1 PE=1 SV=5	HSP90AA1	HSP90AA1	HSP90AA1						HSP90AA1
HSPA1B	Heat shock 70 kDa protein 1B OS=Homo sapiens OX=9606 GN=HSPA1B PE=1 SV=1	HSPA1B		HSPA1B						HSPA1B
HSPA1L	Heat shock 70 kDa protein 1-like OS=Homo sapiens OX=9606 GN=HSPA1L PE=1 SV=2	HSPA1L		HSPA1L						HSPA1L
HSPA4	Heat shock 70 kDa protein 4 OS=Homo sapiens OX=9606 GN=HSPA4 PE=1 SV=4		HSPA4	HSPA4						HSPA4
HSPA6	Heat shock 70 kDa protein 6 OS=Homo sapiens OX=9606 GN=HSPA6 PE=1 SV=2			HSPA6						HSPA6
HSPA8	Heat shock cognate 71 kDa protein OS=Homo sapiens OX=9606 GN=HSPA8 PE=1 SV=1	HSPA8	HSPA8	HSPA8						HSPA8
KARS1	Lysine--tRNA ligase OS=Homo sapiens OX=9606 GN=KARS1 PE=1 SV=3								KARS1
KHK	Isoform A of Ketohexokinase OS=Homo sapiens OX=9606 GN=KHK
KHSRP	Far upstream element-binding protein 2 OS=Homo sapiens OX=9606 GN=KHSRP PE=1 SV=4	KHSRP		KHSRP						KHSRP
LARS1	Leucine--tRNA ligase, cytoplasmic OS=Homo sapiens OX=9606 GN=LARS1 PE=1 SV=2
LBR	Delta(14)-sterol reductase LBR OS=Homo sapiens OX=9606 GN=LBR PE=1 SV=2			LBR						LBR
LDHA	L-lactate dehydrogenase A chain OS=Homo sapiens OX=9606 GN=LDHA PE=1 SV=2	LDHA	LDHA	LDHA						LDHA
LTA4H	Leukotriene A-4 hydrolase OS=Homo sapiens OX=9606 GN=LTA4H PE=1 SV=2		LTA4H	LTA4H						LTA4H
MAP4	Microtubule-associated protein 4 OS=Homo sapiens OX=9606 GN=MAP4 PE=1 SV=3	MAP4		MAP4
MARS1	Methionine--tRNA ligase, cytoplasmic OS=Homo sapiens OX=9606 GN=MARS1 PE=1 SV=2
MAT2A	S-adenosylmethionine synthase isoform type-2 OS=Homo sapiens OX=9606 GN=MAT2A PE=1 SV=1	MAT2A		MAT2A						MAT2A
MAT2B	Methionine adenosyltransferase 2 subunit beta OS=Homo sapiens OX=9606 GN=MAT2B PE=1 SV=1			MAT2B						MAT2B
MATR3	Matrin-3 OS=Homo sapiens OX=9606 GN=MATR3 PE=1 SV=1	MATR3		MATR3						MATR3
MCCC1	Methylcrotonoyl-CoA carboxylase subunit alpha, mitochondrial OS=Homo sapiens OX=9606 GN=MCCC1 PE=1 SV=3								MCCC1	MCCC1
MCM3	DNA replication licensing factor MCM3 OS=Homo sapiens OX=9606 GN=MCM3 PE=1 SV=3	MCM3	MCM3	MCM3						MCM3
MCM5	DNA replication licensing factor MCM5 OS=Homo sapiens OX=9606 GN=MCM5 PE=1 SV=5		MCM5	MCM5						MCM5
MCM6	DNA replication licensing factor MCM6 OS=Homo sapiens OX=9606 GN=MCM6 PE=1 SV=1	MCM6	MCM6	MCM6						MCM6
MKI67	Proliferation marker protein Ki-67 OS=Homo sapiens OX=9606 GN=MKI67 PE=1 SV=2			MKI67						MKI67
MSH2	DNA mismatch repair protein Msh2 OS=Homo sapiens OX=9606 GN=MSH2 PE=1 SV=1			MSH2						MSH2
MSH2	MSH2 protein OS=Homo sapiens OX=9606 GN=MSH2 PE=1 SV=1			MSH2						MSH2
MSH6	DNA mismatch repair protein Msh6 OS=Homo sapiens OX=9606 GN=MSH6 PE=1 SV=2			MSH6						MSH6
MTREX	Exosome RNA helicase MTR4 OS=Homo sapiens OX=9606 GN=MTREX PE=1 SV=3
MYBBP1A	Myb-binding protein 1A (Fragment) OS=Homo sapiens OX=9606 GN=MYBBP1A PE=1 SV=1			MYBBP1A						MYBBP1A
MYBBP1A	Myb-binding protein 1A OS=Homo sapiens OX=9606 GN=MYBBP1A PE=1 SV=2			MYBBP1A						MYBBP1A
MYH10	Myosin-10 OS=Homo sapiens OX=9606 GN=MYH10 PE=1 SV=3			MYH10						MYH10
MYH14	Myosin-14 OS=Homo sapiens OX=9606 GN=MYH14 PE=1 SV=2			MYH14						MYH14
MYH9	Myosin-9 OS=Homo sapiens OX=9606 GN=MYH9 PE=1 SV=4		MYH9	MYH9						MYH9
NAA25	N-alpha-acetyltransferase 25, NatB auxiliary subunit OS=Homo sapiens OX=9606 GN=NAA25 PE=1 SV=1		NAA25							NAA25
NARS1	Asparagine--tRNA ligase, cytoplasmic OS=Homo sapiens OX=9606 GN=NARS1 PE=1 SV=1
NCKAP1	Nck-associated protein 1 OS=Homo sapiens OX=9606 GN=NCKAP1 PE=1 SV=1									NCKAP1
NCL	Nucleolin OS=Homo sapiens OX=9606 GN=NCL PE=1 SV=3	NCL	NCL	NCL						NCL
NEDD8	NEDD8 OS=Homo sapiens OX=9606 GN=NEDD8 PE=1 SV=1			NEDD8						NEDD8
NONO	Non-POU domain-containing octamer-binding protein OS=Homo sapiens OX=9606 GN=NONO PE=1 SV=4	NONO	NONO	NONO		NONO	NONO			NONO
NSUN2	RNA cytosine C(5)-methyltransferase NSUN2 OS=Homo sapiens OX=9606 GN=NSUN2 PE=1 SV=2	NSUN2		NSUN2					NSUN2	NSUN2
NUMA1	Nuclear mitotic apparatus protein 1 OS=Homo sapiens OX=9606 GN=NUMA1 PE=1 SV=1	NUMA1	NUMA1							NUMA1
NUP133	Nuclear pore complex protein Nup133 OS=Homo sapiens OX=9606 GN=NUP133 PE=1 SV=2	NUP133	NUP133	NUP133						NUP133
NUP205	Nuclear pore complex protein Nup205 OS=Homo sapiens OX=9606 GN=NUP205 PE=1 SV=3	NUP205		NUP205						NUP205
NUP93	Nuclear pore complex protein Nup93 OS=Homo sapiens OX=9606 GN=NUP93 PE=1 SV=1		NUP93	NUP93		NUP93				NUP93
NVL	Nuclear valosin-containing protein-like OS=Homo sapiens OX=9606 GN=NVL PE=1 SV=1			NVL
OAT	Ornithine aminotransferase, mitochondrial OS=Homo sapiens OX=9606 GN=OAT PE=1 SV=1		OAT	OAT					OAT	OAT
PC	Pyruvate carboxylase, mitochondrial OS=Homo sapiens OX=9606 GN=PC PE=1 SV=2								PC	PC
PCBP1	Poly(rC)-binding protein 1 OS=Homo sapiens OX=9606 GN=PCBP1 PE=1 SV=2			PCBP1		PCBP1	PCBP1			PCBP1
PCBP2	Poly(rC)-binding protein 2 OS=Homo sapiens OX=9606 GN=PCBP2 PE=1 SV=1	PCBP2		PCBP2		PCBP2	PCBP2			PCBP2
PCCA	Propionyl-CoA carboxylase alpha chain, mitochondrial OS=Homo sapiens OX=9606 GN=PCCA PE=1 SV=4								PCCA	PCCA
PCID2	PCI domain-containing protein 2 OS=Homo sapiens OX=9606 GN=PCID2 PE=1 SV=2			PCID2						PCID2
PCNA	Proliferating cell nuclear antigen OS=Homo sapiens OX=9606 GN=PCNA PE=1 SV=1		PCNA	PCNA						PCNA
PDCD6IP	Programmed cell death 6-interacting protein OS=Homo sapiens OX=9606 GN=PDCD6IP PE=1 SV=1	PDCD6IP	PDCD6IP	PDCD6IP				PDCD6IP		PDCD6IP
PES1	Pescadillo homolog OS=Homo sapiens OX=9606 GN=PES1 PE=1 SV=1			PES1						PES1
PFKM	ATP-dependent 6-phosphofructokinase, muscle type OS=Homo sapiens OX=9606 GN=PFKM PE=1 SV=2			PFKM						PFKM
PGAM5	Serine/threonine-protein phosphatase PGAM5, mitochondrial OS=Homo sapiens OX=9606 GN=PGAM5 PE=1 SV=2		PGAM5	PGAM5					PGAM5	PGAM5
PHF6	PHD finger protein 6 OS=Homo sapiens OX=9606 GN=PHF6 PE=1 SV=1			PHF6						PHF6
PLS1	Plastin-1 OS=Homo sapiens OX=9606 GN=PLS1 PE=1 SV=2
POGZ	Pogo transposable element with ZNF domain OS=Homo sapiens OX=9606 GN=POGZ PE=1 SV=2									POGZ
POLD1	DNA polymerase OS=Homo sapiens OX=9606 GN=POLD1 PE=1 SV=1		POLD1	POLD1						POLD1
POP1	Ribonucleases P/MRP protein subunit POP1 OS=Homo sapiens OX=9606 GN=POP1 PE=1 SV=2			POP1						POP1
PPP2R1A	Serine/threonine-protein phosphatase 2A 65 kDa regulatory subunit A alpha isoform OS=Homo sapiens OX=9606 GN=PPP2R1A PE=1 SV=4	PPP2R1A	PPP2R1A	PPP2R1A						PPP2R1A
PRDX1	Peroxiredoxin-1 OS=Homo sapiens OX=9606 GN=PRDX1 PE=1 SV=1	PRDX1		PRDX1						PRDX1
PRDX4	Peroxiredoxin-4 (Fragment) OS=Homo sapiens OX=9606 GN=PRDX4 PE=1 SV=1			PRDX4					PRDX4	PRDX4
PRKDC	DNA-dependent protein kinase catalytic subunit OS=Homo sapiens OX=9606 GN=PRKDC PE=1 SV=3		PRKDC	PRKDC						PRKDC
PRKN	E3 ubiquitin-protein ligase parkin OS=Homo sapiens OX=9606 GN=PRKN PE=1 SV=2								PRKN
PRMT1	Protein arginine N-methyltransferase 1 OS=Homo sapiens OX=9606 GN=PRMT1 PE=1 SV=1	PRMT1	PRMT1	PRMT1						PRMT1
PRPF40A	Pre-mRNA-processing factor 40 homolog A OS=Homo sapiens OX=9606 GN=PRPF40A PE=1 SV=2			PRPF40A						PRPF40A
PRPF4B	Serine/threonine-protein kinase PRP4 homolog OS=Homo sapiens OX=9606 GN=PRPF4B PE=1 SV=3			PRPF4B						PRPF4B
PRPF6	Pre-mRNA-processing factor 6 OS=Homo sapiens OX=9606 GN=PRPF6 PE=1 SV=1		PRPF6	PRPF6						PRPF6
PRPF8	Pre-mRNA-processing-splicing factor 8 OS=Homo sapiens OX=9606 GN=PRPF8 PE=1 SV=2	PRPF8	PRPF8	PRPF8						PRPF8
PSMD1	26S proteasome non-ATPase regulatory subunit 1 OS=Homo sapiens OX=9606 GN=PSMD1 PE=1 SV=2		PSMD1	PSMD1						PSMD1
PSMD13	26S proteasome non-ATPase regulatory subunit 13 OS=Homo sapiens OX=9606 GN=PSMD13 PE=1 SV=1	PSMD13	PSMD13	PSMD13						PSMD13
PSMD14	26S proteasome non-ATPase regulatory subunit 14 OS=Homo sapiens OX=9606 GN=PSMD14 PE=1 SV=1		PSMD14	PSMD14						PSMD14
PSMD2	26S proteasome non-ATPase regulatory subunit 2 OS=Homo sapiens OX=9606 GN=PSMD2 PE=1 SV=3	PSMD2		PSMD2						PSMD2
PSME3	Proteasome activator complex subunit 3 OS=Homo sapiens OX=9606 GN=PSME3 PE=1 SV=1	PSME3		PSME3						PSME3
PTBP1	Polypyrimidine tract binding protein 1, isoform CRA_b OS=Homo sapiens OX=9606 GN=PTBP1 PE=1 SV=4		PTBP1	PTBP1						PTBP1
PYGB	Glycogen phosphorylase, brain form OS=Homo sapiens OX=9606 GN=PYGB PE=1 SV=5	PYGB		PYGB						PYGB
PYGL	Glycogen phosphorylase, liver form OS=Homo sapiens OX=9606 GN=PYGL PE=1 SV=4	PYGL	PYGL	PYGL						PYGL
RAB10	Ras-related protein Rab-10 OS=Homo sapiens OX=9606 GN=RAB10 PE=1 SV=1	RAB10		RAB10						RAB10
RAB13	Ras-related protein Rab-13 OS=Homo sapiens OX=9606 GN=RAB13 PE=1 SV=1
RAB1A	Ras-related protein Rab-1A OS=Homo sapiens OX=9606 GN=RAB1A PE=1 SV=3	RAB1A	RAB1A	RAB1A
RAB5C	Ras-related protein Rab-5C OS=Homo sapiens OX=9606 GN=RAB5C PE=1 SV=2			RAB5C						RAB5C
RAB7A	Ras-related protein Rab-7a OS=Homo sapiens OX=9606 GN=RAB7A PE=1 SV=1	RAB7A	RAB7A	RAB7A						RAB7A
RACK1	Receptor of-activated protein C kinase 1 (Fragment) OS=Homo sapiens OX=9606 GN=RACK1 PE=1 SV=8
RAN	GTP-binding nuclear protein Ran OS=Homo sapiens OX=9606 GN=RAN PE=1 SV=1		RAN	RAN						RAN
RBBP6	E3 ubiquitin-protein ligase RBBP6 OS=Homo sapiens OX=9606 GN=RBBP6 PE=1 SV=1			RBBP6
RBBP7	Histone-binding protein RBBP7 OS=Homo sapiens OX=9606 GN=RBBP7 PE=1 SV=1			RBBP7						RBBP7
RECQL	ATP-dependent DNA helicase Q1 OS=Homo sapiens OX=9606 GN=RECQL PE=1 SV=3									RECQL
REPIN1	Replication initiator 1 (Fragment) OS=Homo sapiens OX=9606 GN=REPIN1 PE=1 SV=1									REPIN1
RFC3	Replication factor C subunit 3 OS=Homo sapiens OX=9606 GN=RFC3 PE=1 SV=2			RFC3						RFC3
RPL10	60S ribosomal protein L10 OS=Homo sapiens OX=9606 GN=RPL10 PE=1 SV=2		RPL10	RPL10						RPL10
RPL13	60S ribosomal protein L13 OS=Homo sapiens OX=9606 GN=RPL13 PE=1 SV=4	RPL13	RPL13	RPL13						RPL13
RPL17	60S ribosomal protein L17 (Fragment) OS=Homo sapiens OX=9606 GN=RPL17 PE=1 SV=1	RPL17		RPL17						RPL17
RPL18A	60S ribosomal protein L18a (Fragment) OS=Homo sapiens OX=9606 GN=RPL18A PE=1 SV=1			RPL18A						RPL18A
RPL27A	60S ribosomal protein L27a OS=Homo sapiens OX=9606 GN=RPL27A PE=1 SV=1	RPL27A		RPL27A						RPL27A
RPL29	60S ribosomal protein L29 OS=Homo sapiens OX=9606 GN=RPL29 PE=1 SV=1	RPL29		RPL29						RPL29
RPL3	60S ribosomal protein L3 OS=Homo sapiens OX=9606 GN=RPL3 PE=1 SV=2			RPL3						RPL3
RPL32	60S ribosomal protein L32 (Fragment) OS=Homo sapiens OX=9606 GN=RPL32 PE=1 SV=1	RPL32		RPL32						RPL32
RPL35A	60S ribosomal protein L35a OS=Homo sapiens OX=9606 GN=RPL35A PE=1 SV=2	RPL35A	RPL35A	RPL35A						RPL35A
RPN1	Dolichyl-diphosphooligosaccharide--protein glycosyltransferase subunit 1 OS=Homo sapiens OX=9606 GN=RPN1 PE=1 SV=1		RPN1	RPN1						RPN1
RPS14	40S ribosomal protein S14 (Fragment) OS=Homo sapiens OX=9606 GN=RPS14 PE=1 SV=1			RPS14						RPS14
RPS18	40S ribosomal protein S18 OS=Homo sapiens OX=9606 GN=RPS18 PE=1 SV=3			RPS18						RPS18
RPS4X	40S ribosomal protein S4, X isoform OS=Homo sapiens OX=9606 GN=RPS4X PE=1 SV=2			RPS4X						RPS4X
RPS8	40S ribosomal protein S8 OS=Homo sapiens OX=9606 GN=RPS8 PE=1 SV=2			RPS8						RPS8
RPS9	40S ribosomal protein S9 OS=Homo sapiens OX=9606 GN=RPS9 PE=1 SV=3	RPS9		RPS9						RPS9
RRP1B	Ribosomal RNA processing protein 1 homolog B OS=Homo sapiens OX=9606 GN=RRP1B PE=1 SV=3			RRP1B						RRP1B
RTCB	RNA-splicing ligase RtcB homolog OS=Homo sapiens OX=9606 GN=RTCB PE=1 SV=1									RTCB
RUVBL1	RuvB-like 1 OS=Homo sapiens OX=9606 GN=RUVBL1 PE=1 SV=1			RUVBL1						RUVBL1
RUVBL2	RuvB-like 2 OS=Homo sapiens OX=9606 GN=RUVBL2 PE=1 SV=3		RUVBL2	RUVBL2						RUVBL2
SAAL1	Protein SAAL1 OS=Homo sapiens OX=9606 GN=SAAL1 PE=1 SV=1	SAAL1		SAAL1
SAFB	Scaffold attachment factor B1 OS=Homo sapiens OX=9606 GN=SAFB PE=1 SV=4			SAFB						SAFB
SAFB2	Scaffold attachment factor B2 OS=Homo sapiens OX=9606 GN=SAFB2 PE=1 SV=1			SAFB2
SEC22B	Vesicle-trafficking protein SEC22b OS=Homo sapiens OX=9606 GN=SEC22B PE=1 SV=4		SEC22B	SEC22B						SEC22B
SEC31A	Protein transport protein Sec31A OS=Homo sapiens OX=9606 GN=SEC31A PE=1 SV=1			SEC31A						SEC31A
SEC63	Translocation protein SEC63 homolog OS=Homo sapiens OX=9606 GN=SEC63 PE=1 SV=2									SEC63
SEH1L	Nucleoporin SEH1 (Fragment) OS=Homo sapiens OX=9606 GN=SEH1L PE=1 SV=1									SEH1L
SF3A1	Splicing factor 3A subunit 1 OS=Homo sapiens OX=9606 GN=SF3A1 PE=1 SV=1	SF3A1		SF3A1						SF3A1
SF3B2	Splicing factor 3B subunit 2 (Fragment) OS=Homo sapiens OX=9606 GN=SF3B2 PE=1 SV=1	SF3B2		SF3B2						SF3B2
SF3B3	Splicing factor 3B subunit 3 OS=Homo sapiens OX=9606 GN=SF3B3 PE=1 SV=4	SF3B3		SF3B3						SF3B3
SFN	14-3-3 protein sigma OS=Homo sapiens OX=9606 GN=SFN PE=1 SV=1		SFN	SFN						SFN
SFPQ	Splicing factor, proline- and glutamine-rich OS=Homo sapiens OX=9606 GN=SFPQ PE=1 SV=2	SFPQ		SFPQ						SFPQ
SHMT2	Serine hydroxymethyltransferase, mitochondrial OS=Homo sapiens OX=9606 GN=SHMT2 PE=1 SV=3		SHMT2	SHMT2	SHMT2				SHMT2	SHMT2
SIN3A	Paired amphipathic helix protein Sin3a OS=Homo sapiens OX=9606 GN=SIN3A PE=1 SV=2									SIN3A
SLC25A11	Mitochondrial 2-oxoglutarate/malate carrier protein OS=Homo sapiens OX=9606 GN=SLC25A11 PE=1 SV=3			SLC25A11					SLC25A11	SLC25A11
SLC25A3	Phosphate carrier protein, mitochondrial OS=Homo sapiens OX=9606 GN=SLC25A3 PE=1 SV=2			SLC25A3				SLC25A3	SLC25A3	SLC25A3
SMARCA5	SWI/SNF-related matrix-associated actin-dependent regulator of chromatin subfamily A member 5 OS=Homo sapiens OX=9606 GN=SMARCA5 PE=1 SV=1			SMARCA5						SMARCA5
SMC1A	Structural maintenance of chromosomes protein 1A OS=Homo sapiens OX=9606 GN=SMC1A PE=1 SV=2		SMC1A	SMC1A						SMC1A
SMC3	Structural maintenance of chromosomes protein 3 OS=Homo sapiens OX=9606 GN=SMC3 PE=1 SV=2	SMC3		SMC3
SNRNP200	U5 small nuclear ribonucleoprotein 200 kDa helicase OS=Homo sapiens OX=9606 GN=SNRNP200 PE=1 SV=2			SNRNP200						SNRNP200
SNRPA1	U2 small nuclear ribonucleoprotein A' (Fragment) OS=Homo sapiens OX=9606 GN=SNRPA1 PE=1 SV=1			SNRPA1
SORD	Sorbitol dehydrogenase OS=Homo sapiens OX=9606 GN=SORD PE=1 SV=4	SORD		SORD						SORD
SPCS2	Signal peptidase complex subunit 2 OS=Homo sapiens OX=9606 GN=SPCS2 PE=1 SV=1									SPCS2
SRP68	Signal recognition particle subunit SRP68 OS=Homo sapiens OX=9606 GN=SRP68 PE=1 SV=2	SRP68	SRP68	SRP68						SRP68
SRRT	Serrate RNA effector molecule homolog (Fragment) OS=Homo sapiens OX=9606 GN=SRRT PE=1 SV=1			SRRT						SRRT
TBCD	Tubulin-specific chaperone D OS=Homo sapiens OX=9606 GN=TBCD PE=1 SV=1		TBCD	TBCD						TBCD
TBL3	Transducin beta-like protein 3 OS=Homo sapiens OX=9606 GN=TBL3 PE=1 SV=2			TBL3						TBL3
TCP1	T-complex protein 1 subunit alpha OS=Homo sapiens OX=9606 GN=TCP1 PE=1 SV=1			TCP1		TCP1				TCP1
THOC2	THO complex subunit 2 OS=Homo sapiens OX=9606 GN=THOC2 PE=1 SV=2			THOC2						THOC2
TMPO	Lamina-associated polypeptide 2, isoform alpha OS=Homo sapiens OX=9606 GN=TMPO PE=1 SV=2	TMPO		TMPO						TMPO
TOP1	DNA topoisomerase 1 OS=Homo sapiens OX=9606 GN=TOP1 PE=1 SV=2			TOP1						TOP1
TOP2A	DNA topoisomerase 2-alpha OS=Homo sapiens OX=9606 GN=TOP2A PE=1 SV=3		TOP2A	TOP2A						TOP2A
TPR	Nucleoprotein TPR OS=Homo sapiens OX=9606 GN=TPR PE=1 SV=3			TPR						TPR
TRMT1L	TRMT1-like protein OS=Homo sapiens OX=9606 GN=TRMT1L PE=1 SV=2			TRMT1L						TRMT1L
TUBA1C	Tubulin alpha chain OS=Homo sapiens OX=9606 GN=TUBA1C PE=1 SV=1			TUBA1C						TUBA1C
TUFM	Elongation factor Tu OS=Homo sapiens OX=9606 GN=TUFM PE=1 SV=1		TUFM	TUFM					TUFM	TUFM
U2SURP	U2 snRNP-associated SURP motif-containing protein OS=Homo sapiens OX=9606 GN=U2SURP PE=1 SV=2			U2SURP						U2SURP
UBA6	Ubiquitin-like modifier-activating enzyme 6 OS=Homo sapiens OX=9606 GN=UBA6 PE=1 SV=1	UBA6		UBA6
UBE2T	Ubiquitin-conjugating enzyme E2 T OS=Homo sapiens OX=9606 GN=UBE2T PE=1 SV=1									UBE2T
UCHL5	Ubiquitin carboxyl-terminal hydrolase isozyme L5 OS=Homo sapiens OX=9606 GN=UCHL5 PE=1 SV=3		UCHL5	UCHL5						UCHL5
USP9X	Isoform 2 of Probable ubiquitin carboxyl-terminal hydrolase FAF-X OS=Homo sapiens OX=9606 GN=USP9X	USP9X		USP9X						USP9X
VAPB	Vesicle-associated membrane protein-associated protein B/C OS=Homo sapiens OX=9606 GN=VAPB PE=1 SV=3									VAPB
VCL	Vinculin OS=Homo sapiens OX=9606 GN=VCL PE=1 SV=4	VCL	VCL	VCL						VCL
VPS4B	Vacuolar protein sorting-associated protein 4B OS=Homo sapiens OX=9606 GN=VPS4B PE=1 SV=2	VPS4B		VPS4B				VPS4B		VPS4B
VRK1	Serine/threonine-protein kinase VRK1 OS=Homo sapiens OX=9606 GN=VRK1 PE=1 SV=1									VRK1
VRK1	Serine/threonine-protein kinase VRK1 (Fragment) OS=Homo sapiens OX=9606 GN=VRK1 PE=1 SV=1									VRK1
WDHD1	WD repeat and HMG-box DNA-binding protein 1 OS=Homo sapiens OX=9606 GN=WDHD1 PE=1 SV=1			WDHD1						WDHD1
WDR18	WD repeat-containing protein 18 OS=Homo sapiens OX=9606 GN=WDR18 PE=1 SV=2			WDR18						WDR18
XRN2	5'-3' exoribonuclease 2 OS=Homo sapiens OX=9606 GN=XRN2 PE=1 SV=1			XRN2						XRN2
YWHAB	14-3-3 protein beta/alpha OS=Homo sapiens OX=9606 GN=YWHAB PE=1 SV=3			YWHAB						YWHAB
YWHAE	14-3-3 protein epsilon OS=Homo sapiens OX=9606 GN=YWHAE PE=1 SV=1	YWHAE	YWHAE	YWHAE	YWHAE					YWHAE
YWHAH	14-3-3 protein eta OS=Homo sapiens OX=9606 GN=YWHAH PE=1 SV=4	YWHAH		YWHAH						YWHAH
YWHAQ	14-3-3 protein theta OS=Homo sapiens OX=9606 GN=YWHAQ PE=1 SV=1	YWHAQ	YWHAQ	YWHAQ						YWHAQ
