## Supplemental Table S4 for "Engineering a Cell-Based Orthogonal Ubiquitin Transfer Cascade for Profiling the Substrates of RBR E3 Parkin"

### Sheet: Sheet1
Supplemental Table 4. DNA oligonucletides used in this study.
Primer name	Sequence (5' - 3')
Jun13	ACTTTATGCTTCCGGCTCGTATGT
Jun14	AATCAAAATCACCGGAACCAGAGCC
SF19	TACTTATTCGAAGCGGCCGCCTACACGTCGAACCAG
SF20	AAGCGAGGATCCGCTAGCATGATAGTGTTTGTC
SF22	CACTGGTACATGGCAGCGGGGAC
SF23	TGCCATGTACCAGTGAGGAAAAGGGGAGGCTGCATGCAC
SF30	AAGCGAGGATCCGCTAGCAAGGAAACACCAGTAGC
SF31	TGCCATGTACCAGTGAGGAAAAGGGGAGGCGCCATGCAC
GC1	GACAAGCCGCGGAAAGACACCTCTGTTGCG
GC2	CTGGCCACTAGTAACGTCGAACCAGTGGTC
GC3	CGGAACGTTGCAACG
GC4	CGTTGCAACGTTCCGGCTGCTAAAGCTGCTGGTTGCATGCACATG
GC5	CGTTGCAACGTTCCGNNKNNKAAANNKNNKGGTTGCATGCACATG
GC6	TCTGTTGGATCCAAAGACACCTCTGTTGCG
GC7	ACGATGCGGCCGCCTAAACGTCGAACCAGTG
GC8	CACCCGACCTCTGACAAAGACACCTCTGTT
GC9	TCTGTTGGATCCATGATCGTTTTCGTTCG
GC10	AACAGAGGTGTCTTTGTCAGAGGTCGGGTG
SJ1(pET-CDK5)	GGACGGCCGCGGATGCAGAAATACGAGAAACTGG
SJ2(pET-CDK5)	GGACCGCCGCGGATGGCTAGTCGAGGCGCAACAAGACC
SJ3(pET-Rab1a)	GGACGGCCGCGGATGTCCAGCATGAATCC
SJ4(pET-Rab1a)	GGCAGGGCGGCCGCTTAGCAGCAACCTCC
SJ5(pET-Rab5a)	GGACCGCCGCGGATGGCTAGTCGAGGCGCAACAAGACC
SJ6(pET-Rab5a)	GGCAGGGCGGCCGCTTAGTTACTACAACA
SJ7(pET-Rab5c)	GATCGTCCGCGGATGGCGGGTCGGGGAGGCGC
SJ8(pET-Rab5c)	GACATTGCGGCCGCCTAGTTGCTGCAGCACTGGCTCC
SJ9(pET-Rab7a)	GGACGGCCGCGGATGACCTCTAGGAAGAAAGTGTTGC
SJ10(pET-Rab7a)	GGCAGGGCGGCCGCTTAGCAACTGCAGCT
SJ11(pET-Rab8a)	GAATTCCCGCGGATGGCGAAGACCTACGATTAC
SJ12(pET-Rab8a)	CGCGCTGCGGCCGCCTAATCTCTGGCGAGAGTG
SJ13(pET-Rab10)	GGACCGCCGCGGATGGCGAAGAAGACGTACG
SJ14(pET-Rab10)	GGCAGGGCGGCCGCTCAGCAGCATTTGCT
SJ15(pET-Rab13a)	GACGCTCCGCGGATGGCCAAAGCCTACGACCACC
SJ16(pET-Rab13a)	CAGACTGCGGCCGCTCAGCCCAGGGAGCACTTGTTGG
